# Translational profiling of mouse dopaminoceptive neurons reveals a role of PGE2 in dorsal striatum

**DOI:** 10.1101/2020.09.02.279240

**Authors:** Enrica Montalban, Albert Giralt, Lieng Taing, Yuki Nakamura, Claire Martin, Benoit de Pins, Assunta Pelosi, Laurence Goutebroze, Laia Castell, Wei Wang, Kathrina Daila Neiburga, Letizia Vestito, Angus C. Nairn, Emmanuel Valjent, Denis Hervé, Nathaniel Heintz, Nicolas Gambardella Le Novère, Paul Greengard, Jean-Pierre Roussarie, Jean-Antoine Girault

## Abstract

Forebrain dopaminoceptive neurons play a key role in movement, action selection, motivation, and working memory. Their activity is dysregulated in addiction, Parkinson’s disease and other conditions. To characterize the diverse dopamine target neuronal populations, we compare translating mRNAs in neurons of dorsal striatum and nucleus accumbens expressing D1 or D2 dopamine receptor and prefrontal cortex expressing D1 receptor. We identify D1/D2 and striatal dorso-ventral differences in the translational and splicing landscapes, which establish the characteristics of dopaminoceptive neurons. Expression differences and network analyses identify novel transcription factors with presumptive roles in these differences. Prostaglandin E2 appears as a candidate upstream regulator in the dorsal striatum, a hypothesis supported by converging functional evidence indicating its role in enhancing D2 dopamine receptor action. Our study provides powerful resources for characterizing dopamine target neurons, new information about striatal gene expression patterns, and reveals the unforeseen role of prostaglandin E2 in the dorsal striatum.
