## Supplementary Table 16 for "Translational profiling of mouse dopaminoceptive neurons reveals a role of PGE2 in dorsal striatum"

### Sheet: a- D1 vs D2 common DS-NAc
	Transcription factors differentially expressed in D1 and D2 neurons
	Gene	baseMean	L2FC DS	Padj DS	L2FC Nac	Padj Nac	Description
Enriched in D1	Arx	159.64	3.44383	1.1334e-97	1.90855	1.1807e-34	Homeobox protein ARX
	Ebf1	737.126	3.59052	1.30315e-53	2.29522	4.03671e-39	early B cell factor 1
	Isl1	293.774	3.20394	4.49973e-53	2.5867	8.87883e-56	Insulin enhancer protein ISL-1
	Fhl2	184.382	3.278	3.38911e-45	1.067	5.36889e-06	Four and a half LIM domains protein 2
	Id2	263.805	2.17728	1.37456e-33	1.31106	5.45776e-07	DNA-binding protein inhibitor ID-2
	Tub	801.511	1.28226	3.4592e-32	1.01771	1.25473e-21	tubby bipartite transcription factor
	Nr4a2	1099.16	2.86264	8.25812e-25	1.4394	1.47841e-05	Nuclear receptor subfamily 4 group A member 2
	Ikzf1	129.156	2.60688	1.27514e-21	1.17907	0.000464493	IKAROS family zinc finger 1
	Satb2	585.871	2.53816	5.07276e-20	1.40018	2.79886e-05	special AT-rich sequence binding protein 2
	Tbr1	389.94	2.45132	1.56828e-19	1.34788	2.83824e-05	T-box brain protein 1
	Neurod6	316.962	2.52835	8.32545e-15	1.49327	4.3072e-05	neurogenic differentiation 6
	Neurod2	259.386	2.18406	5.47112e-11	1.36248	0.000520283	neurogenic differentiation 2
	Fezf2	74.7915	1.87791	7.3876e-09	1.28318	0.000601029	Fez family zinc finger protein 2
	Tle3	83.5268	1.45072	3.01117e-08	1.19596	1.04836e-07	transducin-like enhancer of split 3
	Pdlim1	47.7215	1.2738	0.000219636	1.59301	1.88316e-06	PDZ and LIM domain protein 1
	Cebpa	31.8077	1.27762	0.000478672	1.04468	0.00118527	CCAAT/enhancer-binding protein alpha
	Hsf4	31.3121	1.0823	0.00132929	1.82822	3.90702e-10	Heat shock factor protein 4
Enriched in D2	Sp9	757.759	-2.88683	8.76967e-130	-1.74919	2.07806e-44	Transcription factor Sp9
	Sox2	144.265	-1.70831	5.43697e-19	-2.10293	7.35701e-32	SRY-box 2
	Gli3	448.726	-1.33392	1.78632e-17	-1.79997	1.65551e-28	Transcriptional activator GLI3 Transcriptional repressor GLI3R
	Sox11	72.9585	-1.495	3.43554e-15	-1.11232	1.91993e-10	Transcription factor SOX-11
	Lhx8	41.3326	-2.15377	4.90772e-14	-2.23868	9.83653e-23	LIM/homeobox protein Lhx8
	Zbtb34	1305.05	-1.01982	8.41976e-14	-1.36621	5.70636e-31	zinc finger and BTB domain containing 34
	Notch2	77.91	-1.087	7.10248e-06	-1.19405	1.73177e-08	notch 2
	St18	54.2874	-1.03653	0.000128805	-1.80976	6.25432e-13	suppression of tumorigenicity 18
	Sox10	105.263	-1.04508	0.000461855	-1.21283	4.71013e-08	Transcription factor SOX-10

### Sheet: b- D1 vs D2 DS-specific
	Transcription factors differentially expressed in D1 and D2 neurons
	Gene	baseMean	L2FC	Padj	Description
Enriched in D1	Sox5	175.52	1.80008	8.47926e-20	SRY (sex determining region Y)-box 5
	Nfib	285.288	1.29008	7.97081e-11	nuclear factor I/B
	Zeb2	826.866	1.03311	3.11722e-09	zinc finger E-box binding homeobox 2
	Nr2f2	96.1794	1.40723	2.44983e-08	nuclear receptor subfamily 2 group F member 2
	Zfpm2	57.7128	1.57653	2.64105e-06	zinc finger protein multitype 2
	Thrsp	44.252	1.64299	3.12988e-06	thyroid hormone responsive
	Mkx	44.8107	1.14117	4.05961e-06	mohawk homeobox
	Fah	35.3659	1.21173	4.86431e-05	Fumarylacetoacetase
	Tgfb1i1	63.3068	1.08277	0.0001486	Transforming growth factor beta-1-induced transcript 1 protein
	Zbtb16	48.6553	1.04991	0.000898974	zinc finger and BTB domain containing 16
	Shox2	64.2915	1.062	0.00998868	short stature homeobox 2
Enriched in D2	Meis1	426.845	-1.26331	2.79945e-18	Homeobox protein Meis1
	Ikzf2	70.8013	-1.57812	3.53945e-12	Zinc finger protein Helios
	Maf	69.6451	-1.48353	1.71137e-10	Transcription factor Maf

### Sheet: c- D1 vs D2 NAc-specific
	Transcription factors differentially expressed in D1 and D2 neurons
	Gene	baseMean	L2FC	Padj	Description
Enriched in D1	Aip	2121.58	1.01737	4.71372e-09	AH receptor-interacting protein
	Tcf7l2	413.134	1.1098	3.72301e-06	transcription factor 7 like 2 T cell specific HMG box
	Nfkbil1	51.6567	1.37693	1.27868e-05	NF-kappa-B inhibitor-like protein 1
	Sox13	40.1143	1.37473	0.000162728	Transcription factor SOX-13
Enriched in D2	Npas3	122.802	-1.87466	4.91358e-16	neuronal PAS domain protein 3
	Sox6	148.983	-1.16897	3.14056e-11	SRY (sex determining region Y)-box 6
	Onecut2	508.967	-1.10568	4.92491e-10	One cut domain family member 2
	Hdx	364.784	-1.10232	5.87893e-10	Highly divergent homeobox
	Epas1	213.417	-1.47771	4.59725e-09	Endothelial PAS domain-containing protein 1
	Zxdb	387.816	-1.07882	4.58382e-08	zinc finger X-linked duplicated B
	Hic2	237.875	-1.25601	2.10128e-07	Hypermethylated in cancer 2 protein
	Onecut1	41.594	-1.76895	2.68666e-07	one cut domain family member 1
	Rreb1	122.944	-1.14095	1.46564e-06	Ras-responsive element-binding protein 1
	Zfp568	72.6016	-1.18511	4.90985e-06	zinc finger protein 568
	Zfp449	260.791	-1.34686	5.69494e-06	zinc finger protein 449
	Zim1	84.8662	-1.18549	1.36071e-05	zinc finger imprinted 1
	Zfp36l1	78.7726	-1.07713	2.05467e-05	zinc finger protein 36 C3H type-like 1
	Zfp217	36.0116	-1.29503	2.27386e-05	zinc finger protein 217
	Gli2	39.0176	-1.36366	7.21997e-05	Zinc finger protein GLI2
	Insm1	239.355	-1.00829	9.91784e-05	Insulinoma-associated protein 1
	Zfp455	70.6622	-1.05077	0.000191911	zinc finger protein 455
	Creb5	35.5267	-1.33367	0.000194576	cAMP responsive element binding protein 5
	Prrx1	44.3698	-1.26405	0.000233152	Paired mesoderm homeobox protein 1
	Zfp456	30.8843	-1.05242	0.000316205	zinc finger protein 456
	Zfp825	59.5487	-1.00147	0.000391287	zinc finger protein 825
	Litaf	54.9692	-1.03833	0.00229942	Lipopolysaccharide-induced tumor necrosis factor-alpha factor homolog

### Sheet: d- DS vs NAc common D1 D2
	Transcription factors differentially expressed in DS and NAc neurons
	Gene	baseMean	L2FC D1	Padj D1	L2FC D2	Padj D2	Description
Enriched in DS	Tcf7l1	43.905	1.81524	5.97201e-11	1.49415	1.77934e-05	transcription factor 7 like 1
	Stat6	130.819	1.56488	8.5234e-19	1.38691	5.698e-09	Signal transducer and transcription activator 6
	Ikzf3	77.4907	1.46181	4.36011e-09	1.26186	8.80868e-05	Zinc finger protein Aiolos
	Irf8	37.4105	1.40723	5.40698e-05	1.4451	9.82945e-06	interferon regulatory factor 8
	Aff3	2355.54	1.15473	1.7682e-18	1.01623	1.58759e-11	AF4/FMR2 family member 3
Enriched in NAc	Grhl1	45.9001	-1.20904	1.61706e-06	-1.38822	0.000676958	Grainyhead-like
	Dlx1	325.337	-1.21611	1.10309e-08	-1.55138	3.30113e-16	Homeobox protein DLX-1
	Tox2	348.8	-1.28943	8.57433e-16	-1.33237	1.66891e-08	TOX high mobility group box family member 2
	Zbtb20	8156.76	-1.35139	2.38874e-27	-1.04856	4.67273e-08	zinc finger and BTB domain containing 20
	Creb3l1	42.8624	-1.48036	9.39923e-08	-1.4484	0.000490968	cAMP responsive element binding protein 3 like 1
	Sox1	1482.05	-1.60564	3.1739e-24	-2.80078	4.41805e-54	Transcription factor SOX-1
	Zfp92	117.022	-1.74743	6.05201e-15	-1.59892	4.13923e-08	zinc finger protein 92
	Tshz2	421.247	-1.88037	3.78095e-29	-1.89352	8.47081e-21	teashirt zinc finger family member 2
	Zic3	32.1911	-2.00198	5.42676e-10	-1.46793	4.61338e-05	zinc finger protein of the cerebellum 3
	Dlx2	61.3335	-2.38216	2.03772e-30	-1.64012	2.79157e-12	Homeobox protein DLX-2
	Zbtb7c	192.754	-2.87519	5.09088e-23	-3.30691	1.85042e-23	zinc finger and BTB domain containing 7C

### Sheet: e- DS vs NAc D1-specific
	Transcription factors differentially expressed in DS and Nac
	Gene	baseMean	L2FC	Padj	Description
Enriched in DS	Zbtb18	1345.76	1.04444	7.19475e-37	zinc finger and BTB domain containing 18
	Ikzf1	140.592	2.45793	1.27215e-30	IKAROS family zinc finger 1
	Onecut2	555.653	1.52043	5.31294e-22	One cut domain family member 2
	Ebf1	1008.09	1.35565	6.47968e-18	early B cell factor 1
	Mycn	72.6253	1.07291	7.67649e-14	N-myc proto-onco protein
	Pou6f2	97.1901	1.00719	3.20477e-08	POU domain class 6 transcription factor 2
	Prox1	196.096	1.13759	6.07963e-08	Prospero homeobox protein 1
	Nr4a2	1451.64	1.281	1.07154e-07	Nuclear receptor subfamily 4 group A member 2
	Tfap2d	38.9016	1.40694	7.93307e-07	transcription factor AP-2 delta
	Runx2	66.6516	1.00631	1.7814e-06	runt related transcription factor 2
	Lef1	34.9831	1.52167	5.99298e-05	Lymphoid enhancer-binding factor 1
	Thrsp	53.99	1.10002	0.000245003	thyroid hormone responsive
Enriched in NAc	Foxo6	363.182	-1.30368	6.39354e-17	Forkhead box protein O6
	Ikzf2	57.5341	-1.23816	3.40576e-09	Zinc finger protein Helios
	Zfp811	65.926	-1.04429	1.4415e-08	zinc finger protein 811

### Sheet: f- DS vs NAc D2-specific
	Transcription factors differentially expressed in DS and Nac
	Gene	baseMean	L2FC	Padj	Description
Enriched in DS	Hmg20b	62.3084	1.14454	1.12505e-05	high mobility group 20B
	Maf	88.1989	1.00678	0.00224753	Transcription factor Maf
Enriched in NAc	Aff2	362.232	-1.59246	2.26572e-17	AF4/FMR2 family member 2
	Sox6	126.506	-1.67532	8.69037e-15	SRY (sex determining region Y)-box 6
	Npas3	107.507	-2.1075	9.53789e-11	neuronal PAS domain protein 3
	Elavl2	643.486	-1.22906	2.60135e-10	ELAV (embryonic lethal abnormal vision Drosophila)-like 2 (Hu antigen B)
	Arx	48.3761	-1.23282	6.20289e-07	Homeobox protein ARX
	Tcea2	70.346	-1.37129	1.27573e-06	transcription elongation factor A (SII) 2
	Mafb	82.5765	-1.05443	2.21249e-06	Transcription factor MafB
	Pou2f2	83.8329	-1.20957	2.53192e-05	POU domain class 2 transcription factor 2
	Zfp423	110.152	-1.00002	8.30438e-05	zinc finger protein 423
	Nr2f2	88.9456	-1.04411	0.000271004	nuclear receptor subfamily 2 group F member 2
	Zfp568	68.9316	-1.13643	0.000316992	zinc finger protein 568
	Prrx1	43.9853	-1.13647	0.00112403	Paired mesoderm homeobox protein 1
