## Supplementary Table 17 for "Translational profiling of mouse dopaminoceptive neurons reveals a role of PGE2 in dorsal striatum"

### Sheet: IPA_ups_Striat_DS-NAc
Upstream Regulator	Expr Log Ratio	Molecule Type	Predicted Activation State	Activation z-score	p-value of overlap	Target molecules in dataset	Mechanistic Network
DICER1	0.204	enzyme	Inhibited	-2.887	0.000669	ACVR1C,AVP,BCL2L11,CAMK2D,CASP3,CCND2,CRH,CRYM,EGR2,ENTPD1,EOMES,FGF10,GREB1L,ITGA5,LIPG,PIK3CG,PRKCD,SEMA3C,SERPINB2,SLC4A4,SOCS3	76 (5)
progesterone		chemical - endogenous mammalian	Inhibited	-2.699	5.87e-05	ACE,ACPP,ALDH1A1,BCL6,BIRC3,CA3,CADM1,CASP3,CNR1,CRH,CYP2A6 (includes others), ENPP2,ESR1,FST,GABRD,GAL,GALR1,ITGA5,JAM2,KCNK1,LDLRAD4,LIPE,Meis1,MME,MTSS1,NET1,OXT,PCP4,PRLR,PTGER2,PTGER3,PTGER4,RAB27B,RBP1,RELN,SPP1,ST3GAL1,TGFB3,TGFBR1,TTR	266 (17)
Foxp1	-0.616	transcription regulator	Inhibited	-2.449	0.00157	CDH9,CNR1,DNER,EGR2,RASD1,RASGRP2
prostaglandin E2		chemical - endogenous mammalian	Inhibited	-2.415	0.0357	BCL2L11,BIRC3,CALCR,CASP3,CCR6,CD55,EGR2,ENTPD1,FST,IDO1,IL16,ITGA5,PTGER2,PTGER4,SOCS2,SOCS3,ST3GAL1
PRDM8	0.478	transcription regulator	Inhibited	-2.236	3.18e-05	CALB2,EBF3,GJD2,GRIN3A,NRP2
DIO2	-0.575	enzyme	Inhibited	-2.219	0.00596	COL6A1,HR,MARCKSL1,Nefm,SEMA7A
ID2	-0.228	transcription regulator	Inhibited	-2.164	7.98e-06	ASCL2,BCL2L11,BCL6,CBFA2T3,CCND2,EGR2,EOMES,FLT3LG,IFI16,IFNGR1,IL10RA,IL2RB,IRF8,Nefm,PTPN14,SOCS3,SOX13,TF,TOX2	153 (9)
TNF	-0.037	cytokine	Inhibited	-2.022	2.04e-05	ACE,ADAMTS5,ADRB3,ARHGDIB,ATP2B1,AVP,AVPR1A,BCL2L11,BCL6,BIRC3,BTBD3,CASP3,CCL17,CCND2,CCR6,CD4,CD55,COTL1,CRH,CSGALNACT1,CTSB,CTSZ,CXCL13,DLX1,DSC2,DUSP6,EDN1,EGR2,ENPP2,ESM1,ESR1,F11R,FAM198B,FERMT1,FGF10,FGF18,FLT4,FST,FZD5,GEM,GFPT2,GKAP1,GNAI2,IDO1,IFI16,IFIH1,IFNGR1,IL10RA,IL16,IRF8,ITGA10,ITGA5,JAG1,KL,LAMA3,LIPE,MARCKSL1,MSTN,MTHFD2L,NET1,NOS1,NTN1,OSBPL10,PAX6,PCDH7,PCP4,PIK3CG,PLD3,PRKC…	271 (16)
REST	0.235	transcription regulator	Inhibited	-2.013	0.000253	AVP,CARTPT,CNTNAP1,CRH,DCX,DRD3,GJD2,GLRA1,GRM1,JAM2,KIAA1549L,LHX5,Nefm,SLC26A4	118 (4)
SST	-0.037	other		-1.982	0.0132	CUX2,GHRH,PRLR,RXFP3,TOX
CRHR2	0.379	g-protein coupled receptor		-1.98	0.00635	AVP,CRH,TH,UCN3	113 (5)
AHR	0.416	ligand-dependent nuclear receptor		-1.748	3.43e-07	ADAMTS5,AFMID,ATP2B1,CAMK2N2,COL11A1,COL12A1,COL14A1,COL6A1,CYP2A6 (includes others),CYP2S1,DUSP6,EDN1,ESR1,FBLN5,FBN2,GAS1,IDO1,ITGA5,JAG1,MATN2,NXPE2,PCDH8,RBP1,SDR9C7,SERPINB2,SHB,SIM1,SNAI2,SOCS3,SPP1,TGFB3,TH	207 (10)
OLR1	-0.229	transmembrane receptor		-1.732	0.00488	ACE,NOX4,RBP1,SPP1,STRA6,TGFBR1
SLC16A2	0.882	transporter		-1.698	0.000843	DIO3,HR,MARCKSL1,Nefm,Nrgn,SEMA7A
RBPJ	0.115	transcription regulator		-1.698	0.0101	FGF10,FGF18,IL17RA,IRF8,JAG1,LEF1,MSTN,NHLH1,PIK3CG,TGFB3,UNCX
TCF3	0.165	transcription regulator		-1.667	0.00594	ABCC12,ADA,BCL2L11,BCL6,CASP3,CBFA2T3,CCND2,CD4,CD55,DAB2IP,ENTPD1,IFI16,LEF1,PAFAH1B3,PTPRCAP,RASGRP2,Serpina3g (includes others),SOCS3,SOX1,TF,TOX	34 (2)
CHD4	-0.37	enzyme		-1.633	0.0161	AS3MT,CD4,CPNE6,CPNE7,NHLH1,ZFP92
HRAS	-0.622	enzyme		-1.571	0.000718	BCL2L11,BTBD11,CCND2,CNN2,CSRP2,CTSB,CTSZ,DNER,DUSP6,EPHX1,FAM167A,FAT1,FHL1,GNA14,GPX3,IL13RA1,ITGA5,LIPG,NEXN,PAFAH1B3,PKP1,PLTP,PRKCD,Serpina3g (includes others),SERPINB2,SLC5A5,SNAI2,SOCS2,SOCS3,SPP1,TDG,TGFB3,TOX2,Tpm2,TSPAN6,UBASH3B	174 (10)
IGF1	0.38	growth factor		-1.569	0.00202	ADA,BCL2L11,BIRC3,CASP3,CCND2,EDN1,EGR2,ESR1,GHRH,IL16,ITGA5,MSTN,Nefm,NOG,NOX4,NTN1,OXT,PRLR,SLC5A5,SNAI2,SNCG,SOCS3,SPP1,TF,TH,WT1	267 (15)
Mek		group		-1.509	0.00636	BCL2L11,CCND2,CDCP1,DUSP6,EGR2,ESR1,GDA,MANSC1,NOX4,PAX6,SEMA3C,SLC16A6,SLC5A5,SNCG,Tpm2	263 (15)
SNCA	0.337	enzyme		-1.506	4.72e-07	ALDH1A1,ANKRD55,CASP3,CBLN4,CRYM,CTSB,DDC,DLK1,DPP10,EPS8,GNG4,IL13RA1,KIAA1024,KLHL1,Nefm,PLXNC1,PRKCD,SLC6A3,TH,TMEM255A,VWA5B1
HNF1B	0.166	transcription regulator		-1.463	0.00796	CLDN1,EPS8,F11R,FBLIM1,JAG1,ONECUT1,SEMA3C,SLC29A1,SNAI2,TTR
DMD	0.184	other		-1.432	0.0199	DCX,GABRD,GJA5,GRHL1,KY,MYH8,NOG,NOS1,OBSCN,PVALB,SLC9A2,WBSCR17
Ifn		group		-1.422	0.0227	BCL6,EDN1,IDO1,IFI16,IFIH1,IL10RA,IRF8,RNASEL,SPP1
ZBED6	-0.037	other		-1.414	0.0291	ARHGEF1,ARL4C,DLGAP5,WWTR1
ESR2	0.646	ligand-dependent nuclear receptor		-1.399	1.64e-05	ADAMTS5,ASB2,ATP2B1,AVP,CBFA2T3,CLDN1,COL11A1,CYP2A6 (includes others),CYTH4,EDN1,ENPP2,ESR1,FHL1,GRPR,HTR1A,JAG1,ME2,MME,MYCL,OXT,PERP,RASSF10,RDH10,RELN,SNAI2,SOCS2,SOCS3,SOX11,SPP1,SYTL4,TDRD5,TMIE,TP53I11	234 (10)
PRDM1	0.699	transcription regulator		-1.391	0.0223	ADA,BCL2L11,BCL6,CLDN1,EGR2,ESR1,FAM167A,IRF8,PCDH18,PSD2,RELN,SCGN,STAT6,TTR
L-triiodothyronine		chemical - endogenous mammalian		-1.365	0.0145	ADAMTS5,ALDH1A1,CNR1,DAB2IP,DIO3,DLK1,EDN1,EGR2,ENPP2,ESR1,GNAI2,HR,LIPE,MC4R,Nrgn,RASD2,RELN,SEMA7A,SH2B2,TF,TRHR
FBXO32	-0.869	enzyme		-1.188	0.00248	BCL2L11,CADM1,CCND2,CSRP2,DKK2,LEF1,PTGER3,RAB27A,SERPINB2
IKBKG	0.195	kinase		-1.164	0.000732	BIRC3,CTSB,CTSZ,DUSP6,ENPP2,IFI16,PCDH7,PLD3,SEMA3C,SERPINB2,SLC5A5,Slfn2,SOCS3	178 (10)
CTNNB1	0.251	transcription regulator		-1.134	0.00131	ALDH1A1,ASCL2,BCL2L11,C2orf40,CA3,CADM1,CCND2,CD4,CELSR1,CNN2,CNR1,CTSZ,CYP2A6 (includes others),EDN1,ENPP2,EOMES,FAM126A,FGF16,FGF18,FST,GRIK1,IDO1,IRF8,JAM2,KRT1,LEF1,LHX6,MME,NRP2,NTN1,PDE1C,Podxl,SEMA3C,SH2B2,SHOX2,SNAI2,SOX11,SPP1,TGFB3,UPB1,WT1	184 (11)
mir-29		microrna		-1.116	0.0321	ADAM12,ADAMTS9,CLDN1,EOMES,IDO1,SFRP2
dopamine		chemical - endogenous mammalian		-1.091	0.00951	CACNG1,CARTPT,CNR1,FST,GABRD,GPC3,KCNK1,SLC6A3,TH	186 (7)
NOTCH1	-0.419	transcription regulator		-1.056	0.0257	ASB2,BCL6,BIRC3,CCND2,DLK1,ESM1,IFI16,IRF8,JAG1,LEF1,MYCL,NHLH1,SLC5A5,SPP1,TH
WNT1	0.008	cytokine		-1.031	0.000471	CALB2,CCND2,DKK2,ENPP2,GAS1,LEF1,Meis1,RELN,SEMA3C,SIM1,SPP1,STRA6,TGFBR1	145 (8)
IKBKB	-0.027	kinase		-1.019	0.000158	BIRC3,BRCA2,CALCR,CCL17,CTSB,CTSZ,DUSP6,EDN1,ENPP2,FGF10,IFI16,LIPE,PCDH7,PLD3,RBP1,SEMA3C,SERPINB2,Slfn2,SOCS2,SOCS3,TGFBR1,Tpm2	243 (16)
L-dopa		chemical - endogenous mammalian		-1.003	3.52e-09	AIFM2,BTBD3,C2CD4C,CASP3,CASZ1,CNR1,COCH,COTL1,CRYM,CTSB,CTSZ,CYP2A6 (includes others),CYTH4,DDIT4L,DLK1,DMKN,DRD3,DUSP6,EGR2,F11R,FAAP100,FAM126A,FAM196B,FNDC9,GKAP1,GPC3,HDAC7,HPCA,IDO1,KCNK1,LIX1,LYPD1,ONECUT2,PIEZO2,PIK3CG,PRKG2,PVALB,RELL1,RELN,ROBO2,S100A10,SCN4B,SLC24A2,SORCS2,SPINK8,SYNDIG1L,TH,Tpm2,TRIM25,TRNP1,UPB1,VMP1,WIPF1,WWTR1,ZCCHC12
PPP1R13L	0.203	transcription regulator		-1	0.00445	CCND2,CLDN1,PERP,PKP1
TGFB2	0.352	growth factor		-0.958	0.00951	EDN1,EGR2,GAS1,JAG1,JAM2,LIPG,OSR1,SNAI2,SPP1	172 (10)
CASZ1	1.122	enzyme		-0.943	3.89e-05	CCL17,EDN1,FGF18,GRIN3A,ITGA10,MRVI1,SLC24A2,TGFB3
LIF	-0.046	cytokine		-0.909	0.0317	COCH,GAL,GHRH,IFI16,JAM2,PAX6,RGS4,SOCS2,SOCS3,SPP1,SPRR1A,TH,WT1
SOX2	0.614	transcription regulator		-0.903	4.05e-05	ALDH1A1,ASCL2,DLX1,DLX2,EOMES,FST,GAB2,GLI3,JAG1,LEF1,LHX5,Meis1,NOG,ONECUT1,OTX1,PAX6,PCDH18,PRKCD,SOX13,SPRR1A,STRA6,TEC,TF,TGFB3,WNT8B,ZIC3
LEF1	-1.617	transcription regulator		-0.896	0.00457	CASP3,FGF10,FGF16,FGF18,LEF1,LHX6,SPP1	82 (5)
APC	-0.055	enzyme		-0.896	0.0111	ASCL2,CCND2,CD55,CHRNA7,EDN1,FAM126A,FGF10,JAG1,SNAI2,SPP1
BTNL2		transmembrane receptor		-0.896	0.0455	CYP2S1,ENAH,ENTPD1,IFNGR1,LDLRAD4,TGFBR1
SPI1	0.185	transcription regulator		-0.894	0.00398	BCL6,CCL17,CCND2,CCR6,CD72,CHIT1,DUSP6,EGR2,HDAC7,IKZF1,ITGA5,LEF1,MME,PIK3CG,PTPN6,SPP1	195 (10)
HES1	0.35	transcription regulator		-0.891	0.00342	ADAMTS5,CD4,DLK1,HTR1A,PAX6,SLC5A5,SPP1
Mir218		microrna		-0.882	0.000157	DKK2,LEF1,SFRP2,SPP1
STAT6	-1.668	transcription regulator		-0.851	0.00308	ANKRD55,BCL6,CCL17,CCND2,Cd24a,CTSB,EGR2,EPHX1,FAM126A,FCGR1A,GNA14,GPM6B,IFI16,IL10RA,JAG1,LIPE,S100A10,SOCS2,SOX13,STAT6	230 (13)
RASSF1	-0.201	other		-0.835	0.0011	ALDH1A1,CASP3,CCND2,DACH1,ESR1,FRMD4B,NOG,PCDH7,SAMD5,SPP1	122 (6)
IFNG	-0.015	cytokine		-0.824	9.61e-05	ADAMTS9,ADCY7,AVPR1A,BCL2L11,BIRC3,BRCA2,CALB2,CASP3,CCKAR,CCL17,CCND2,CCR6,Cd24a,CD4,CD55,CD72,CELSR1,CNR1,CTSB,CTSZ,EDN1,EFCAB6,EGR2,ESM1,F11R,FCGR1A,FLT4,GJA5,GNA14,GNAI2,GRM8,IDO1,IFI16,IFIH1,IFNGR1,Igtp,IL10RA,IL17RA,IRF8,Irgm1,ITGA5,JAG1,LCP2,LIX1,MARCKSL1,MTHFD2L,MTSS1,NOS1,NPY2R,NTN1,P2RY1,PAX6,PEA15,PRKCD,PSD2,PTPN6,RAB27A,S100A10,SEMA7A,Serpina3g (includes others),SHB,SLC29A1,SLC37A4,SL…	229 (13)
FGF1	0.389	growth factor		-0.82	0.0117	DIO3,DLX2,DUSP6,EDN1,Irgm1,SNAI2,SPP1,TGFB3,TH,TTR
IL1B	0.004	cytokine		-0.811	0.00481	ACPP,ADAMTS5,AVP,AVPR1A,BIRC3,CASP3,CCKAR,CCL17,CCR6,Cd24a,CD4,CD55,CRH,CTSB,CTSZ,EDN1,ENPP2,ESR1,FGF18,FST,GEM,IDO1,IFI16,IFNGR1,IL10RA,IL16,ITGA5,LAMA3,MARCKSL1,MFAP2,NOS1,PAX6,PCDH7,PLD3,PRKCD,S100A10,SERPINB2,SLC37A4,Slfn2,SOCS2,SOCS3,SPP1,STAT6,TGFB3,VASP	202 (13)
TGFB1	-0.033	growth factor		-0.808	1.87e-05	ACE,ACPP,ACVRL1,ADAM12,AVP,BARD1,BCL2L11,BCL6,CADM1,CALB2,CALCR,CALML4,CASP3,CBFA2T3,CCND2,CCR6,CD4,CD55,CD72,CHRNA7,CNN2,COL11A1,COL12A1,COL6A1,COTL1,CSRP2,CTSB,DACH1,DEPTOR,DLX2,DSC2,EDN1,EGR2,EOMES,ESAM,ESM1,FBLN5,FBXW10,FCGR1A,FERMT1,FGF10,FHL1,FXYD6,GABRD,GABRG1,GAL,GAS1,GEM,GFPT2,GNA14,GNAI2,GRHL1,IFI16,IFIH1,IL10RA,IL2RB,ITGA5,JAG1,LEF1,Lemd1,MFAP2,MSTN,NET1,NOG,NOX4,P2RY1,P4HA1,PILRA,PLXN…	252 (14)
FGF2	-0.414	growth factor		-0.775	0.0475	ACE,ADAMTS5,BCL6,CCND2,DIO3,DKK2,ENPP2,ITGA5,KL,LEF1,Meis1,NOG,PRKCD,S100A10,SNAI2,SOCS3,SPP1,ST3GAL1,TF
beta-estradiol		chemical - endogenous mammalian		-0.75	5.77e-05	ACE,ACPP,ADAMTS5,ADRB3,ASB2,ATP2B1,AVP,BCL2L11,BCL6,BIRC3,BRCA2,CALCR,CARTPT,CASP3,CBFA2T3,CCND2,CD55,CLDN1,CNN2,CNR1,COCH,CTSB,CXCL13,CYP2A6 (includes others),CYTH4,DUSP6,EDN1,EGR2,ENPP2,ERBB4,ESR1,FHL1,FST,GAB2,GAL,GALR1,GEM,GHRH,GPR139,GPR88,GPX3,HCRTR2,HTR1A,IDO1,IGSF1,INPP4B,JAG1,LIMA1,MATN2,MME,NET1,NOS1,NRP2,NRTN,NTN1,NTS,OXT,PRKCD,PRLR,PTGER2,PTGER3,PTPN6,PVALB,PXDN,RASGRP2,RASSF10,RDH10,…	257 (14)
CHUK	0.155	kinase		-0.735	0.00102	CTSB,CTSZ,CXCL13,DUSP6,ENAH,ENPP2,IFI16,MYH2,PCDH7,PLD3,RBP1,SEMA3C,SERPINB2,Slfn2,SMOC2,SOCS3,SPP1	166 (9)
KDM1A	-0.101	enzyme		-0.728	0.00513	ARHGDIB,BARX2,CCND2,EOMES,FGF10,GLT8D2,PRKG2,SFRP2
BMP6	-0.488	growth factor		-0.728	0.0173	ADAMTS5,EPHX1,FRMD4B,ITGA5,MATN2,Meis1,NOG,TMPRSS6
VCAN	-0.889	other		-0.711	0.0159	ADAMTS9,CASP3,CASQ2,CIDEA,ENPP2,FBLN5,FST,ITGA5,RBP1,TGFB3
IL2		cytokine		-0.688	0.00206	AVP,BCL6,BIRC3,CASP3,CCND2,CCR6,CLSPN,CRH,CYTH4,DUSP6,EDN1,ENPP2,ENTPD1,EOMES,FLT3LG,IDO1,IFNGR1,IL10RA,IL2RB,LCP2,MME,Nrgn,PEA15,PROK2,PTPN6,PTPN7,RRAS2,Serpina3g (includes others),SOCS2,SOCS3,SPP1,TGFBR1,WT1	230 (15)
NR4A3	0.154	ligand-dependent nuclear receptor		-0.633	0.0187	BIRC3,CCND2,COL6A1,MSTN,MYH2,TGFB3
CSF3	-0.028	cytokine		-0.619	0.0362	BIRC3,CCND2,DUSP6,EDN1,EGR2,ENPP2,ENTPD1,FCGR1A,PROK2,RAB27A,SOCS3
STAT3	-0.004	transcription regulator		-0.603	0.006	ALDH1A1,BCL2L11,BCL6,CASP3,CCL17,CCND2,CTSB,CXCL13,EGR2,EOMES,ESR1,FCGR1A,FST,IFI16,IFIH1,Igtp,IL2RB,Irgm1,JAG1,NRP2,PAX6,PEG10,PROK2,PTPN6,RAB27A,ROR1,Serpina3g (includes others),Slfn2,SNAI2,SOCS3,SOX1	227 (13)
Map3k7	0.26	kinase		-0.555	0.0248	CASP3,EDN1,EGR2,FGF10,GAS1,OSR1
CRHR1	0.271	g-protein coupled receptor		-0.492	0.00029	AVP,CRH,EDN1,TH,UCN3	183 (7)
SOX2-OCT4-NANOG		complex		-0.447	0.000986	LHX5,ONECUT1,OTX1,PAX6,ZIC3
JAG2	0.311	growth factor		-0.447	0.0107	BCL6,IL10RA,IL13RA1,JAG1,SPP1
Ifnar		group		-0.408	0.0113	IDO1,IFI16,IFIH1,IFNGR1,IRF8,Irgm1,SPP1,TGFBR1
SHH	-0.588	peptidase		-0.397	0.000376	CCND2,DDC,DLX2,ERBB4,FGF10,GLI3,OTX1,PAX6,RAD51,SALL1,SFRP2,SLC29A1,SNAI2,SPP1,TGFB3,TH	159 (9)
MAP2K1	0.432	kinase		-0.395	0.0402	BCL2L11,BIRC3,CTSB,CYP46A1,DUSP6,EGR2,ITGA5,LEF1,MYH2,NET1,SNAI2
SFTPA1	-0.007	transporter		-0.378	0.0184	ESM1,GFPT2,RASD1,SFRP2,SLC22A3,ST3GAL1,TH
EPO	0.039	cytokine		-0.368	0.045	BCL2L11,BCL6,CASP3,CCND2,CHIT1,CRH,CTSZ,EDN1,Ifi27l2a/Ifi27l2b,PAX6,Podxl,PRKCD,SOCS2,SOCS3,SPP1,TF
Pkc(s)		group		-0.341	0.00753	BCL2L11,CARTPT,CD4,CD55,CLDN1,CTSB,CYP2A6 (includes others),EDN1,EGR2,ITGA5,NOS1,NOX4,SLC6A3,SPP1,TH	300 (17)
MAP3K8	0.236	kinase		-0.335	0.00207	ACPP,ADCY7,BIRC3,C6orf222,DUSP6,FAM107B,GNG4,IFNGR1,P2RY1,PTGER2,PTGER4,SLA,SOCS3
POU4F1	-0.182	transcription regulator		-0.333	0.00152	CALB2,CARTPT,CCKAR,GAL,Irs4,KCNIP1,PIEZO2,PVALB,SALL3,SNCG,TH
Vegf		group		-0.332	0.00528	ACE,BCL2L11,BTBD3,CASP3,CELSR1,CLDN1,CSGALNACT1,DRD3,DUSP6,EDN1,ENPP2,ENTPD1,ESM1,FAM198B,FGF16,FLT4,FST,GEM,IL17RC,ITGA10,JAM2,LEF1,NGB,OSBPL10,PIK3CG,SCML4,SERPINB2,SOCS2,SOCS3	115 (7)
Nr1h		group		-0.306	0.0335	ACE,ALDH1A1,CCND2,EDN1,FLT4,IFIH1,LIPE,MARCKSL1,PLTP,SLC8A1
ITK	0.986	kinase		-0.301	0.000528	ARL4D,CD4,CPNE7,EOMES,IFNGR1,IL10RA,IL2RB,SAMD3,Serpina3g (includes others),TF	178 (10)
IL10		cytokine		-0.287	0.0433	CASP3,CCL17,CCND2,CCR6,Cd24a,CD55,CD72,CTSB,CTSZ,CXCL13,FCGR1A,IDO1,Igtp,IL10RA,IL17RA,PIK3CG,SERPINB2,SHB,SOCS3
EP300	0.026	transcription regulator		-0.285	4.79e-05	ADAM12,AHI1,ARHGAP24,BANK1,BCL6,CAMK2D,DDC,EDN1,FRMD4B,GFRA1,IL10RA,IL17RA,IL17RC,ITGA9,LAMA3,MME,NTN1,PERP,PRKCD,PRLR,RAD51,RAPGEF3,RBP1,RNASEL,SCN4B,SOCS3,TGFBR1,TLE6,TMPRSS4,TRHR,WFS1,WNT8B	66 (3)
NANOG	-0.182	transcription regulator		-0.277	0.0105	CCND2,DLX1,EOMES,IFNGR1,LHX5,LPCAT4,ONECUT1,OTX1,PAX6,ZIC3
LTBR	0.466	transmembrane receptor		-0.277	0.0268	COCH,CXCL13,ENPP2,GDA,GPM6B
TAF4		transcription regulator		-0.277	0.0366	BCL6,CLDN1,DLX2,GAS1,SPP1,SPRR1A,TGFB3
FOXA2		transcription regulator		-0.272	0.000414	CCL17,CD55,CYP2A6 (includes others),DCX,DDC,DLK1,EPHX1,GRIN3A,LIPE,ONECUT1,PAX6,TF,TH,TNNI1,Tpm2,TTR,WNT7A	21 (2)
POU5F1		transcription regulator		-0.268	0.015	BCL2L11,BIRC3,CASP3,CIDEA,DLX1,EOMES,LHX5,Meis1,ONECUT1,OTX1,PAX6,PCDH18,SNAI2,SPP1,SPRR1A,TF,TGFB3,WNT8B,ZIC3
IFNB1		cytokine		-0.264	0.00821	CALCR,CASP3,Cd24a,COL12A1,FKBP9,GAS1,IDO1,IFI16,Ifi27l2a/Ifi27l2b,IFIH1,IFNGR1,Igtp,Irgm1,RAD51,RNASEL,RPGRIP1,SERPINB2,Tpm2	213 (13)
EGF	0.623	growth factor		-0.264	0.047	ADA,CASP3,CCL17,CCND2,CXCL13,DIO3,DUSP6,EDN1,EGR2,ENAH,ESR1,FST,GAB2,GAS1,S100A10,SLC9A2,SNAI2,SOCS3,SPP1,ST3GAL1,TF,TGFB3,TH,TM4SF5,VASP
EOMES	1.152	transcription regulator		-0.263	7.49e-05	BCL6,CDH8,CHRNA7,CRYM,IL2RB,Nefm,NHLH1,NRP2,PCDH19,ROBO2
SPDEF	-0.005	transcription regulator		-0.218	0.0302	BIRC3,COL6A1,ITGA5,LEF1,SNAI2,VASP
PTH		other		-0.213	0.0185	EGR2,ESAM,KIF26A,KL,LEF1,LIMA1,MME,SFRP2,SOCS3,SPP1,WNT7A
IL13	-0.002	cytokine		-0.205	4.5e-05	ADA,CALCR,CASP3,CCL17,CD4,CD72,CHN2,CIDEA,CTSB,ENPP2,FCGR1A,GNAI2,GPX3,IDO1,IFNGR1,IL13RA1,JAG1,MTSS1,NHLH1,PID1,PLXNC1,SLA,SLC16A6,SLC26A4,SLC8A1,SNAI2,SOCS3,SPP1,SPRR1A,STAT6	217 (13)
BDNF	-0.446	growth factor		-0.194	3.45e-05	BCL2L11,CALB2,CASP3,CCND2,CNR1,DRD3,DUSP6,EGR2,GDA,KIF21B,LOC728392,LYPD1,MYH8,NOS1,P4HA1,PALMD,PCDH8,PDE1A,PLTP,RELN,RGS4,RPRM,S100A10,SFRP2,SPP1,TH	247 (12)
PROX1	-0.709	transcription regulator		-0.18	0.0116	FLT4,ITGA9,RGS4,STAT6
STAT5B	0.236	transcription regulator		-0.168	0.000206	BCL6,BIRC3,CASP3,CCND2,CIDEA,CUX2,CYP2A6 (includes others),DDC,ESR1,IL2RB,PRLR,RASD1,SOCS2,SOCS3,TNNI1,TOX	224 (14)
FOXA1		transcription regulator		-0.168	0.000788	DCX,DDC,EPHX1,ESR1,GRIN3A,JAG1,PAX6,RPRM,SNAI2,TF,TH,TNNI1,Tpm2,TTR	85 (3)
FOS	-0.42	transcription regulator		-0.16	0.000744	ADAM12,BCL2L11,CADM1,CAMK2D,CASP3,CASZ1,CHODL,COL6A1,CRH,CTSB,EDN1,EGR2,ENAH,EPS8,ESM1,FBLIM1,FZD5,GAS1,LAMA3,NET1,NTS,PCDH19,RAPGEF3,RBP1,RGS4,S100A10,SERPINB2,SFRP2,SNAI2,SNCG,SOCS3,SPP1,STAT6,TH
FGFR2	-0.314	kinase		-0.152	0.00177	AMN,CCND2,DLX2,FAM198B,FGF10,FST,H60b/H60c,KRT1,NNAT,NOG,SPP1,TTR
INHA	0.166	growth factor		-0.144	0.000256	CCND2,COCH,COL6A1,EPHX1,F11R,FST,ITGA9,JAM2,MATN2,PCDH7,PRLR,Tpm2
COLQ	-0.297	other		-0.128	0.0321	ADAMTS5,COL11A1,FBLN5,MFAP2,PRIMA1,TGFB3
EMX2	0.996	transcription regulator		-0.068	8.95e-05	CALB2,CDH8,PAX6,RELN
FGF8	-0.007	growth factor		-0.063	0.000336	DLX1,DLX2,FGF10,LHX6,LHX8,Meis1,NOG,PAX6,RASD1,SPP1,TH
PITX2	0.016	transcription regulator		-0.049	0.0111	CCND2,DACH1,DLX2,EOMES,FGF16,FZD4,LEF1,LHX6,NXN,SHOX2
Tnf (family)		group		-0.044	0.000135	ADAMTS5,BIRC3,CD4,CD72,CRH,ENPP2,ESM1,FST,GJA5,JAG1,KL,MSTN,NOX4,PTGER3,SOCS3
Hbb-b2		other		0	0.00238	BCL2L11,IL10RA,IL16,IL2RB,PRLR,TF
Hbb-b1		transporter		0	0.00389	BCL2L11,IL10RA,IL16,IL2RB,PRLR,TF
ISL1	0.388	transcription regulator		0	0.0106	CALB2,CARTPT,CCKAR,GAL,Irs4,PIEZO2,SALL3,TH
MEF2C	-0.008	transcription regulator		0	0.015	ACTN2,CASQ2,EGR2,GJA5,IKZF1,MYOT,SFRP2,SLC8A1,TNNI1
TCF7L1	-1.687	transcription regulator		0	0.0191	CCND2,EOMES,JAM2,SOX1
STAT5A	0.636	transcription regulator		0	0.0196	ASCL2,BCL6,BIRC3,CASP3,CCND2,EOMES,ESR1,FAM198B,IL2RB,LEF1,ONECUT1,PCP4,PRLR,RAB27B,SOCS2,SOCS3,TNNI1
HNF1A	0.205	transcription regulator		0	0.0218	BCL6,CD302,CD55,CDH8,CRH,CTSZ,DDC,DUSP6,FAM107B,FGF10,GC,GLP1R,LEF1,MRO,NPY2R,ONECUT1,PRLR,RAB37,SLC37A4,SOCS3,TMPRSS4,TTR,WNK4,ZBTB20
PAF1	-0.194	other		0	0.0268	BIRC3,FAM46A,IDO1,Meis1,TAC3
SPARC	0.183	other		0	0.0357	BARD1,BRCA2,CLDN1,LEF1,SNAI2,SPRR1A,TRIM25,WNK4
CREBBP	-0.143	transcription regulator		0.045	1.8e-05	ADAM12,AHI1,ARHGAP24,BANK1,BCL6,CAMK2D,CCND2,DCX,DDC,EGR2,EOMES,ESAM,FRMD4B,GFRA1,GHRH,GRM1,IL10RA,IL17RC,IL2RB,ITGA9,NTN1,PRKCD,RAPGEF3,RNASEL,SCN4B,SOCS3,TH,TLE6,TMPRSS4,WFS1,WNT8B	155 (7)
CD38	0.394	enzyme		0.047	0.0201	BCL6,CCND2,EPS8,P4HA1,PCP4,RASGRP2,RRAS2,Serpina3g (includes others),SOCS2,SOCS3,UPB1
PI3K (complex)		complex		0.05	0.045	ADAM12,BCL2L11,BIRC3,CASP3,CCND2,CD55,LEF1,NOX4,PIK3CG,SLC5A5,SLC6A3,SNCG,SOCS3,SPP1,TRIM25,WT1
GDNF	-0.793	growth factor		0.051	8.56e-05	CALB2,CASP3,CTSB,EGR2,GFRA1,HTR1A,NNAT,PAX6,TH,VASP	136 (6)
Akt		group		0.055	2.4e-05	BCL2L11,BCL6,CCND2,CIDEA,EGR2,ESR1,IL2RB,KL,LEF1,NET1,NOS1,NOX4,NRP2,PEA15,PTGER2,PTGER4,RAD51,RASD1,RDH10,SLC8A1,SNAI2,SOCS3,SPP1,WT1	293 (15)
PAX2	0.027	transcription regulator		0.063	0.00534	PAX6,ROBO3,SFRP2,WT1
SMAD3	-0.003	transcription regulator		0.072	0.00139	ADAM12,BCL2L11,CCND2,COL6A1,DEPTOR,EDN1,ESR1,FST,JAG1,JAM2,MSTN,NET1,SLC5A5,SNAI2,SPP1,TF,TGFB3,TGFBR1	208 (13)
miR-141-3p (and other miRNAs w/seed AACACUG)		mature microrna		0.106	0.0116	BCL2L11,CTBP2,DACH1,JAG1,LEF1,LHX6
thyroid hormone		chemical - endogenous mammalian		0.117	0.0269	ACE,DDC,HR,NHLH1,NNAT,OXT,PCP4,PHYH,RELN,S100A10,TRHR,TTR
MYB	0.485	transcription regulator		0.127	0.00469	ATP2B1,BANK1,BIRC3,CD4,ESAM,MTSS1,PAX6,SNAI2,SOCS2,SPP1,TRHR	85 (3)
HOXA3		transcription regulator		0.137	0.00141	FAT4,IKZF1,IL17RA,PIK3CG,PLXND1,PRKCD,STAT6
GHR	0.761	transmembrane receptor		0.152	0.00389	GHRH,ONECUT1,PRLR,SOCS2,SOCS3,SPP1	191 (13)
HAND2		transcription regulator		0.152	0.0268	ACTN2,CALB2,CASQ2,GJA5,GLI3
EGR3	-0.522	transcription regulator		0.152	0.0382	BCL6,PLXND1,SLIT2,SOCS3
JUN	0.417	transcription regulator		0.168	0.0239	BCL2L11,BIRC3,CA3,CCND2,CRH,DUSP6,EDN1,FBLN5,IFI16,LMO1,NTS,PEA15,PTPN6,PXDN,S100A10,SERPINB2,SLC8A1,SNAI2,SNCG,SOCS3,SPP1,SPRR1A,STAT6,TH
cholic acid		chemical - endogenous mammalian		0.168	0.0455	ACE,EPHX1,KCNJ13,PLTP,RBP1,TM4SF5
SIX1	0.009	transcription regulator		0.2	0.00211	DACH1,FGF10,OTX1,SALL1,TGFBR1
Tgf beta		group		0.213	0.000737	ADAM12,CALCR,CCND2,DLX2,EDN1,EGR2,FGF10,FST,IDO1,IL16,ITGA5,JAG1,KRT1,LAMA3,NOX4,PTGER2,SNAI2,SOCS3,SPP1	232 (13)
AR	-0.107	ligand-dependent nuclear receptor		0.262	0.0361	ACPP,ALDH1A1,AVPR1A,CASQ2,CUX2,EDN1,EPHX1,FGF10,INPP4B,MME,MSTN,MYOT,Nrgn,P4HA1,PRKCD,RASSF3,SNAI2,SNAI3,SPP1,TF,TRIM25,WIPF1,WT1
CALCA		other		0.277	0.0405	CALCR,EDN1,ESAM,KIF26A,LIMA1,MME,PRIMA1
APP	-0.607	other		0.29	0.000223	ACTN2,BCL2L11,CALML4,CAMK2D,CASP3,CCND2,CHRNA7,CLDN1,CPNE6,CRYM,CTSB,DCX,EDN1,ENPP2,EOMES,ESR1,FCGR1A,GPM6B,HAP1,HPCA,IDO1,IFI16,IFIH1,Igtp,Irgm1,KL,LEF1,Meis1,MME,NNAT,NOG,NOS1,Nrgn,NRP2,PAX6,PCP4,PEA15,PRIMA1,PRLR,PVALB,RELN,RNASEL,SHOX2,SLIT2,SOCS3,STAT6,TH,Tpm2,TTR,VASP,Zfp811	219 (13)
HOXA10	-0.007	transcription regulator		0.302	0.0039	ALDH1A1,BCL2L11,CA3,EGR2,ENPP2,FST,FZD5,Meis1,MFNG,PCP4,PRKCD,PTGER3,PTGER4,RBP1
ATG7	0.431	enzyme		0.308	6.63e-05	BCL2L11,CASP3,CTSB,CYP2A6 (includes others),IFIH1,ROBO3,SNAI2,SOCS3,TGFBR1	155 (9)
GDF2	0.003	growth factor		0.342	0.033	DLK1,EDN1,ENPP2,NOG,SEMA3C,SOCS2,SPP1
IRF8	-1.579	transcription regulator		0.343	0.00244	BANK1,BCL6,CASP3,CCR6,CD4,CUX2,EGR2,IDO1,IL17RA,IRF8,LHX5,PCDH7	217 (13)
ID3	-0.208	transcription regulator		0.365	1.54e-05	ASCL2,BCL2L11,BCL6,CBFA2T3,CCND2,CD72,EGR2,EOMES,FLT3LG,IFI16,IFNGR1,IL10RA,IL2RB,IRF8,PTPN14,SEMA7A,SOCS3,SOX13,TOX2	152 (8)
ANXA7	-0.12	ion channel		0.378	0.00978	BRCA2,CTSB,FST,HTR1F,PAX6,SLA,WT1
ADM	-0.222	other		0.391	0.00667	ACE,CALCR,EDN1,NOS1,PRKG1,SPP1	120 (7)
SMAD7	-0.07	transcription regulator		0.396	0.0387	BCL2L11,COL6A1,DEPTOR,FST,MATN2,NET1,SLC5A5,TGFB3,TGFBR1
APOE	-0.522	transporter		0.4	3.09e-05	ADAMTS5,CAMK1,CASP3,CCKAR,CCND2,CTSB,DAGLA,EDN1,ESR1,FCGR1A,GJD2,GPX3,HPCAL1,IL10RA,ITGA5,KREMEN1,LIPG,NOX4,NPAS3,PEA15,RELN,SLC6A3,SOCS3,SPP1,STAT6,Tpm2	238 (14)
EDN1	1.444	cytokine		0.427	0.0201	ADAM12,AVP,EDN1,FLT4,FST,ITGA5,MARCKSL1,PRKCD,PTGER2,PTGER4,SERPINB2,SLC8A1,SOCS3
cyclic AMP		chemical - endogenous mammalian		0.431	0.00074	CARTPT,CCND2,CRH,CRYM,CYP2A6 (includes others),EGR2,FCGR1A,KCNJ13,MME,NOS1,PRLR,PTGER2,RAPGEF3,SERPINB2,SLC37A4,SLC5A5,SOCS3,TF,TGFBR1,TH	294 (15)
TGFBR1	-1.184	kinase		0.436	0.00554	EDN1,EGR2,FGF10,GAS1,JAG1,OSR1,SLC5A5,SNAI2	170 (9)
HDAC1	0.538	transcription regulator		0.447	0.00848	ASCL2,BCL6,BRCA2,CARTPT,CCND2,CD4,DAB2IP,ESR1,GRM1,Meis1,MME,Nefm,PTPN6,SERPINB2,SLC8A1,SNAI2,SPP1	141 (7)
WISP2	0.013	growth factor		0.447	0.0289	CLDN1,ESR1,ITGA5,SNAI2,TGFBR1
NPY	-0.195	other		0.464	0.00456	AVP,CRH,GAL,GHRH,TH
PKD1	-0.024	ion channel		0.466	0.0241	ADCY7,ALDH1A1,CALCR,FGF10,GRAP2,PCDH7,PRLR,PVALB,SLC8A1,TGFBR1,TTR,ZBTB10
PPARG	-0.233	ligand-dependent nuclear receptor		0.481	0.0319	ADRB3,ARL4D,BCL6,CCL17,CIDEA,DLK1,EDN1,EPHX1,F11R,FST,HR,Kctd12b,LIPE,NOX4,PEA15,PID1,PRKG2,SNCG,SOCS3,SPP1,SPRR1A,TGFBR1,Tpm2,WIPF1
OTX2	-0.158	transcription regulator		0.522	0.000386	ENPP2,NRL,PAX6,RDH10,SEMA3C,SLC6A3,STRA6,TF,TTR
ROCK2	-0.199	kinase		0.555	0.00675	DSC2,DSG1,KRT1,PRKG1,SPP1
STAT5a/b		group		0.555	0.0136	BCL2L11,BCL6,CCND2,FCGR1A,LCP2,RAD51,RBP1,SOCS3
ESR1	2.246	ligand-dependent nuclear receptor		0.572	0.00043	ABCA4,ABCB9,ACE,ADA,AFMID,ARL4D,ATP2B1,AVP,BCL2L11,BCL6,BIRC3,BRCA2,CALML4,CAMK1,CASQ2,CD55,CGN,CLDN1,CLSPN,COTL1,CTSB,DLG5,EDN1,ENAH,ENPP2,ERBB4,ESR1,FGD5,FGF10,FHL1,FLT3LG,FST,FXYD6,GAL,GEM,HTR1A,ITGA10,KCNJ13,KL,LIMA1,LYPD1,MME,OBSCN,ONECUT2,OXT,PCDH18,PCP4,PLCE1,PRKCD,PRLR,PTGER3,RAB27A,ROBO2,RPRM,SEMA3C,SLC2A12,SLC4A5,SLC9A2,SNAI2,SOCS2,SPP1,SPRR1A,TGFB3,TGFBR1,TH,TP53I11,TTR,VRK2	239 (13)
AGT	-0.055	growth factor		0.587	0.0133	ACE,ADAM12,ADAMTS5,ATP2B1,AVP,CASP3,CCND2,COL6A1,EDN1,FCGR1A,ITGA5,JAG1,KL,MATN2,NOS1,NOX4,OXT,SERPINB2,SLC8A1,SOCS3,SPP1,TGFB3,TGFBR1,TH,WNK4
PGR	-0.051	ligand-dependent nuclear receptor		0.612	0.00175	BCL6,BIRC3,COL6A1,CRH,DDC,EDN1,ESR1,GAL,HPCAL1,KCNK1,LDLRAD4,MTSS1,NET1,PRKG2,PRLR,RAB27B,RASGRP2,ST3GAL1,TGFB3,VASP	254 (14)
STAT1	0.482	transcription regulator		0.62	0.0045	ABCB9,BCL2L11,BCL6,CASP3,CBFA2T3,CCND2,CCR6,EDN1,FCGR1A,IDO1,IFI16,IFIH1,Igtp,IRF8,Irgm1,PAX6,S100A10,Serpina3g (includes others),SLC8A1,Slfn2,SOCS3,SPRR1A	240 (13)
PRL	0.062	cytokine		0.62	0.00711	BCL6,CAMK1,CRH,CTSB,ERBB4,ESR1,FLT4,IFIH1,KRT31,MME,OXT,PRLR,RASD1,SFRP2,SOCS2,SOCS3,SPP1,TRIM25	248 (15)
CSF2		cytokine		0.624	0.0454	ACE,ADA,BCL2L11,BIRC3,CCL17,DUSP6,EDN1,EGR2,FBXO5,FCGR1A,IDO1,IL16,MME,NET1,PIK3CG,PROK2,PTGER2,PTGER4,RAD51,Slfn2,SOCS2,SOCS3,SPP1
SRF	-0.173	transcription regulator		0.629	0.00013	ABCA4,AVPR1A,BCL2L11,CDH9,CLDN1,CLRN1,CNN2,CSRP2,DMKN,EGR2,FHL1,FLT4,FST,GDA,ITGA9,LAMA3,MSTN,MYH2,NET1,PCDH15,PMFBP1,RAB27B,SERPINB2,SLC8A1,Tpm2,WT1
corticosterone		chemical - endogenous mammalian		0.629	0.0176	ATP2B1,AVP,CARTPT,CRH,EDN1,LIPE,NOS1,NOX4,RELN
sodium chloride		chemical - endogenous mammalian		0.667	0.000269	ACE,AVP,CASP3,CRH,EDN1,NOS1,NOX4,OXT,SPP1	148 (8)
IL4	-0.161	cytokine		0.697	0.00903	ANKRD55,BCL6,CALCR,CASP3,CCL17,CCND2,CCR6,Cd24a,CD55,DSG1,EGR2,EOMES,EPHX1,FAM126A,FLT3LG,GNA14,GPM6B,IDO1,IFI16,IL10RA,IL13RA1,IL16,IL2RB,IRF8,JAG1,KRT1,LEF1,LIPG,PTPN7,PTPRCAP,S100A10,Serpina3g (includes others),SLC29A1,SOCS2,SOCS3,SOX13,SPP1,SPRR1A,STAT6,TGFB3,TGFBR1	233 (13)
ERG	0.234	transcription regulator		0.707	0.0186	ARHGAP24,ARHGAP31,BIRC3,CNR1,CUX2,FHL1,HPCAL1,LEF1,PTPN6,SLIT2,SPP1,TDRD5,WIPF1
LHX1	0.951	transcription regulator		0.707	0.0281	AMN,FZD5,JAG1,KL,OVOL2,PCP4,SAMD3,SIM1
ASCL1	0.365	transcription regulator		0.711	7.84e-05	DCX,DLX1,DLX2,LHX5,MFNG,Nefm,RELN,SALL3,SEMA7A,TH,UNCX,WWTR1
RUNX1	0.46	transcription regulator		0.728	0.0115	BCL2L11,CD4,CD72,DEPTOR,FAT4,ITGA9,KRT1,LCP2,LMO1,PCDH7,PLXND1,Podxl,SPP1
CYP27B1	-0.265	enzyme		0.763	0.00523	ATP2B1,CCL17,CCR6,SLC8A1,SPP1
dihydrotestosterone		chemical - endogenous mammalian		0.764	0.0219	ACPP,ADRB3,AVP,CA3,CASP3,CCND2,COL6A1,ESR1,FST,GPX3,JAG1,KRT1,LEF1,LIPE,MME,NNAT,NOS1,OXT,PEA15,PTGER4,RAB27A,SLC16A6,SLC4A4,SNAI2,SNAI3,SPP1,TF,TGFBR1
Hdac		group		0.775	0.00406	BCL6,CRH,EDN1,ITGA8,ONECUT1,ONECUT2,OSR1,ROBO2,SEMA3C,SFRP2,SLC8A1,SPP1,WT1	187 (8)
CNR1	-2.706	g-protein coupled receptor		0.778	0.00371	ADRB3,CARTPT,CNR1,CRH,EOMES,EPS8,FGF10,NOG,NTN1,PAX6,SLC29A1,SLIT2
EGR2	-1.088	transcription regulator		0.784	0.0169	BCL2L11,BCL6,CHRNA7,COL11A1,EGR2,GHRH,GLRA1,MME,Nefm,PRKCD,SOCS3
PAX6	1.229	transcription regulator		0.794	0.015	CCND2,CDH8,CUX2,EOMES,FAT4,GLP1R,KLHL1,KRT1,MRGPRE,NTN1,Olfr700,SEMA3C,SOX1,SPAG1
ADCYAP1	0.876	other		0.799	0.00806	CARTPT,CRH,DGKK,EGR2,ENPP2,FST,GAS1,GJD2,GPC3,GPR101,LMO1,MME,NOS1,S100A10,SH2B2,SOCS3	118 (5)
PDGF BB		complex		0.809	0.00864	ATP2B1,AVPR1A,CSRP2,DUSP6,EDN1,EGR2,FBLN5,FHL1,GDA,GEM,GFPT2,GJA5,ITGA5,NEXN,NOX4,RBP1,SLC29A1,SOCS3,TGFB3,TH	192 (11)
CSHL1	-0.174	growth factor		0.822	0.00342	CA3,CUX2,GHRH,ONECUT1,SOCS2,SOCS3,TOX	50 (5)
SMARCA4	-0.046	transcription regulator		0.824	0.00239	ACE,ARHGDIB,ARL4C,CALB2,CCR6,CHODL,COTL1,CTSB,DLX2,DUSP6,FAM167A,FBLIM1,IFI16,ITGA5,LAMA3,MARCH1,MC3R,MC4R,NRP2,PERP,PTPN7,RAB27A,RBP1,SEMA7A,SERPINB2,SOCS2,SPP1,ST3GAL1,STK33,STXBP6,TEC,TRNP1,TTR,WIPF1,WNT7A
CREB1	0.243	transcription regulator		0.825	1.73e-10	ADRA1A,AVP,BPIFC,CALB2,CARTPT,CD4,CDH8,COCH,CRH,CRYM,CSRP2,CYP46A1,DCX,DGKK,DKK2,EDN1,EGR2,ENTPD1,FAM46A,GAL,GALR1,GDA,GEM,GFRA1,HPCA,HPCAL1,IGSF10,KCTD4,KIAA1549L,LMO1,MARCKSL1,Meis1,MTSS1,NNAT,NOS1,Nrgn,NRP2,OXT,PCDH19,PDE1C,PEG10,PLXNC1,RALYL,RASGEF1B,RPRM,RRAS2,SEMA7A,SOCS2,TF,TGFBR1,TH,Zim1
MTPN	0.029	transcription regulator		0.851	0.00747	CASP3,CCND2,DDC,EDN1,S100A10,SPP1,TGFB3,TH
miR-92a-3p (and other miRNAs w/seed AUUGCAC)		mature microrna		0.852	0.0151	BCL2L11,CCND2,IKZF1,ITGA5
WNT5A	0.59	cytokine		0.853	0.0249	ARHGDIB,DLX1,ENPP2,ESR1,IRF8,LAMA3,PRLR,SOCS3,SPP1
EZH2	0.097	transcription regulator		0.895	0.0484	BCL2L11,BIRC3,CCND2,CNR1,DAB2IP,EOMES,ERBB4,FGF17,Ifi27l2a/Ifi27l2b,IKZF1,IL10RA,JAM2,KCNK1,ONECUT1,PAX6,SFRP2,TGFBR1
TP53	-0.178	transcription regulator		0.981	0.00926	ACE,ADA,ADRB3,AIFM2,BCL2L11,BIRC3,BRCA2,C9orf116,CAMK2D,CASP3,CCND2,CNN2,COL14A1,CTSB,DDIT4L,DLGAP5,DLX1,DUSP6,EDN1,EGR2,ENPP2,EPHX1,EPS8,ESR1,F11R,FAT1,FHL1,GAS1,GC,GDA,GNA14,GPX3,IFI16,IL10RA,IL16,IL17RA,IRF8,LIMA1,ME2,MFAP2,NOX4,NYNRIN,OTX1,P4HA1,PCDH7,PEA15,PEG10,PERP,PIK3R4,PLTP,PRKG1,PTPN6,RAD51,RPRM,SEMA3C,Serpina3g (includes others),SERPINB2,SFRP2,SLC2A12,SNAI2,SOCS2,SPP1,TDG,TGFB3,TGFBR1…	233 (14)
GSX2	0.969	transcription regulator		1	0.000796	DLX1,DLX2,PAX6,RBP1
ATG5	0.011	other		1	0.0101	BCL2L11,CASP3,IFIH1,ROBO3
RNASEL	1.025	enzyme		1	0.0171	CDH9,FAT4,FREM2,PCDH7
PRNP	-0.023	other		1	0.0342	CASP3,CSGALNACT1,EPS8,FST,TCF7L1,TH
EFNA2	0.01	kinase		1	0.047	DSG1,DUSP6,KRT1,NOS1,PKP1
GATA4	-0.015	transcription regulator		1.024	0.0125	ACTN2,CASQ2,CLDN1,EDN1,EPHX1,FGF16,GJA5,IFI16,LHX5,SLC8A1,SPP1,SPRR1A
SNAI1	-0.03	transcription regulator		1.039	0.00555	CCND2,CD55,CGN,CLDN1,LEF1,LIMA1,SNAI2,TF,VASP,WIPF1	142 (7)
BCL6	1.082	transcription regulator		1.043	0.0258	BCL6,CCND2,CCR6,CD72,DUSP6,ENTPD1,IL13RA1,IL2RB,IRF8,PIK3CG,RGS4,SOCS3,STAT6
AGTR1	-0.699	g-protein coupled receptor		1.067	0.0451	CASP3,CRH,EDN1,TGFB3
TBX5	0.062	transcription regulator		1.078	0.0265	ACTN2,CASQ2,FGF10,GJA5,IFI16,SLC8A1
Creb		group		1.112	0.0196	CARTPT,CRH,CTSB,GDA,GIMAP8,GJA5,GPR50,IFI16,ITGA10,KRT1,NDFIP2,NRL,NTS,PRLHR,SERPINB2,SLC8A1,SLIT2,TF
TRIM24	0.241	transcription regulator		1.134	0.0194	Ifi27l2a/Ifi27l2b,IFIH1,IFNGR1,Igtp,Irgm1,NPAS3,SOCS2,SPP1
KMT2D	-0.101	transcription regulator		1.155	0.0183	ACCS,BVES,CD55,EBF4,FHL1,GKAP1,IGSF1,KCTD15,PCDH7,PPP1R26,RELL1,RIMKLB
testosterone		chemical - endogenous mammalian		1.159	0.0416	ATP2B1,AVP,CA3,CARTPT,CASP3,ESR1,FGF10,FST,GALR1,GHRH,HCRTR2,MSTN,NOS1,PRLR,SLC5A5,TAC3,TF,TGFBR1
NEUROG3	-0.011	transcription regulator		1.219	0.0122	Cd24a,CDH8,LHX6,NHLH1,PAX6,SEMA3C,SNAI2
Growth hormone		group		1.234	0.00202	CCND2,DLK1,FZD5,LIPE,MSTN,NOX4,ONECUT1,PRLR,SOCS2,SOCS3,SPP1,TGFB3	203 (13)
tretinoin		chemical - endogenous mammalian		1.267	0.00295	ADA,ADAMTS5,ALDH1A1,APBB1IP,ARHGEF1,ASB2,BCL6,BIRC3,CALCR,CASP3,CASZ1,CCND2,Cd59a,CHN2,CIDEA,CLDN1,CNR1,COTL1,CRH,CTSB,CYP2S1,DCX,DIO3,DLGAP5,DSG1,EDN1,EFS,ENPP2,EPHX1,FERMT1,FFAR3,FST,GFRA1,IFI16,IFIH1,IFNGR1,IKZF1,IL10RA,IL16,KCNJ5,KRT1,KRT31,LIPE,LYPD1,MARCKSL1,MFNG,Nrgn,OXT,PAX6,PEG10,PIK3CG,PLCE1,PRKCD,RBP1,ROR1,S100A10,SEMA7A,SERPINB2,SLA,SLC5A5,SPP1,STAT6,STRA6,Stra6l,TF,TGFB3,TGFBR1,VASP,…	241 (13)
NFkB (complex)		complex		1.316	0.0151	ADAMTS9,BIRC3,CAMK2D,CCKAR,CCL17,CCND2,Cd24a,EDN1,EOMES,FAM46A,FCGR1A,FST,GFPT2,HTR1A,IDO1,IL10RA,JAG1,MSTN,MTSS1,NOS1,PEA15,PKP1,PRKCD,RRAS2,SERPINB2,SLC2A12,SLC37A4,SLIT2,SNAI2,SOCS3,SPP1,TGFB3
P2RY14	-0.341	g-protein coupled receptor		1.342	0.00249	CARTPT,GAL,GALR1,GLP1R,PDE1C
EFNA5	-0.226	kinase		1.342	0.00436	DSG1,DUSP6,KRT1,NOS1,NTM,PKP1
EFNA4	-0.005	kinase		1.342	0.0145	DSG1,DUSP6,KRT1,NTM,PKP1
EFNA3	-0.474	kinase		1.342	0.016	DSG1,DUSP6,KRT1,NTM,PKP1
levothyroxine		chemical - endogenous mammalian		1.363	0.0107	DIO3,ESR1,Nrgn,SEMA3C,SLC5A5,SLC7A3
IL21	0.459	cytokine		1.395	0.0011	BCL2L11,BCL6,CASP3,CCL17,CCND2,CXCL13,EOMES,IDO1,IFI16,Igtp,IL2RB,Irgm1,Serpina3g (includes others),SOCS2,SOCS3	201 (13)
TAC1	-0.24	other		1.406	0.00229	CASP3,CUX2,HTR1A,MME,Nefm,PDE1C,SERPINB2,SOX13,TH	116 (5)
Nfat (family)		group		1.408	0.0386	CALCR,EGR2,ESM1,FGF18,FHL1,NOX4,TNNI1
FEV	0.004	transcription regulator		1.508	3.99e-05	ARHGAP36,CALCR,DDC,GABRQ,HTR1A,JAM2,NTN1,NTS,SLC22A3,SLIT2,STXBP6,TRPC7
HTT	0.023	transcription regulator		1.51	2.83e-09	ACTN2,ADAMTS5,AVP,B3GNT2,BCL2L11,BCL6,C2orf40,CALML4,CARTPT,CASP3,CCR6,Cd24a,CDH8,CLDN1,CNR1,COCH,COL6A1,DRD3,DUSP6,EGR2,ENPP2,FHL1,FXYD6,GABRD,GABRG1,GHRH,GJD2,GPR88,GPX3,GRM1,HAP1,HPCA,HPCAL1,IFI16,KCTD17,KL,KRT1,Nefm,NOS1,NTS,OXT,PCP4,PEA15,PRKCD,PROK2,PVALB,RASD2,RASGRP2,RGS4,SCN4B,Serpina3g (includes others),SOCS2,SPP1,SYNDIG1L,TH,Tpm2,ZIC3	205 (11)
SLC6A3	2.264	transporter		1.521	0.00029	CHRNA7,GHRH,NTS,SLC6A3,TH
ZBTB16	0.266	transcription regulator		1.549	0.0387	BCL6,CASP3,CCR6,CD55,EGR2,IFNGR1,IL10RA,SOX13,SPP1
estrogen receptor		group		1.606	0.000264	CALB2,CCND2,CDH8,CDH9,COL12A1,COL6A1,DSC2,EDN1,ERBB4,F11R,GAL,JAG1,MUC15,PCDH18,PCDH19,PCDH7,PCDH8,PRLR,TGFB3,TGFBR1	45 (3)
IGFBP2	-0.025	other		1.623	0.00096	CADM1,CASP3,COL11A1,COL14A1,ESR1,ITGA5,TGFB3	132 (7)
TP73	0.706	transcription regulator		1.626	0.00317	ADA,BCL2L11,CADM1,CASP3,FST,GAB2,ITGA5,JAG1,KCNK1,PERP,PIEZO2,RELN,RFX2,RPRM,SNAI2,SPP1,TH,TNNI1,TP53I11,TSHZ2,TTR,VMP1	160 (8)
KAT5	-0.022	transcription regulator		1.633	0.0107	CCND2,EOMES,N4BP2,PALMD,PCDH15,TDG,TKTL2,TTR,WNT7A
PAX7	-0.02	transcription regulator		1.664	0.0385	Cd24a,DEPTOR,FAM107B,IL13RA1,LIX1,MDFIC
CBFB	0.507	transcription regulator		1.667	5.21e-05	ARL4C,BCL2L11,CCR6,CD4,COCH,IL2RB,PTGER4,SOCS2,SPP1,STAT6,TGFBR1	122 (7)
ARNT2	0.526	transcription regulator		1.698	0.000869	CACNG1,CALB2,COL11A1,COL12A1,FGF17,GPX3,GRM8,IFI16,LHX8,MC3R,MYCL,NMBR,PEA15,PMFBP1,SIM1,SPRR1A,TCF7L1
Fc gamma receptor		group		1.715	0.0214	CCL17,IRF8,NOS1,SOCS3
NEUROG1	-0.119	transcription regulator		1.89	0.0071	CCND2,DCX,FAM198B,GFPT2,LIX1,NOG,PXDN
mir-27		microrna		1.981	0.0335	EDN1,ESR1,IKZF1,MSTN,ZBTB10
Mapk		group		1.982	0.0107	ADA,ADAM12,ESR1,NOS1,SLC6A3,SNAI2,SNCG,SPP1,TH
SIX5	-0.064	transcription regulator	Activated	2	0.00874	EBF2,PLTP,SFRP2,SIM1
SUZ12	0.264	enzyme	Activated	2	0.0183	ASCL2,CALB2,CNR1,DAB2IP,FGF17,JAM2,LHX5,PAX6,SOX1,VASP
P38 MAPK		group	Activated	2.022	0.0279	CCND2,CD55,DDC,DIO3,EDN1,EGR2,FGF10,FST,JAM2,LAMA3,MYH2,RAD51,RBP1,RGS4,SERPINB2,SLC5A5,SLC8A1,SOCS3,TH,TNNI1
RUNX3	-0.015	transcription regulator	Activated	2.159	0.00224	BCL2L11,CD4,EOMES,JAG1,SNAI2,SPP1,WT1
TFAP2C	0.134	transcription regulator	Activated	2.19	0.00501	ADA,EOMES,ESR1,FREM2,FST,JAG1,Meis1
SIM1	1.464	transcription regulator	Activated	2.328	5.16e-05	AVP,CACNG1,CALB2,COL11A1,COL12A1,CRH,FGF17,GPX3,GRM8,IFI16,LHX8,MC3R,MYCL,NMBR,OXT,PEA15,PMFBP1,ROBO3,SPRR1A,TCF7L1
F2	-0.032	peptidase	Activated	2.36	0.00197	ADAMTS9,BIRC3,CASP3,CCND2,CD55,COTL1,CXCL13,DIO3,EDN1,ENTPD1,ESM1,FAM46A,FHL1,GABRD,MTSS1,SLC2A12,SLIT2,TGFB3,VASP	286 (18)
Calcineurin protein(s)		complex	Activated	2.425	0.0016	BCL2L11,CAMK2D,EGR2,FGF18,LIN7A,PVALB,SLC8A1,SPP1	180 (9)
CRH	1.364	cytokine	Activated	2.446	0.0201	AVP,CRH,EDN1,KRT1,NOS1,SOCS3
MGEA5	-0.13	enzyme	Activated	2.449	0.00241	AIFM2,CASQ2,Cd24a,CD302,CD55,Cd59a,CELSR1,CLDN1,DGKK,EGR2,EPHB6,EPS8,FGF17,FGF18,GAS1,GLI3,KREMEN1,PLCE1,PRKG1,PRKG2,RAB27A,SOCS2,SOCS3,WWTR1
TWIST1	0.083	transcription regulator	Activated	2.528	2.36e-05	ALDH1A1,CASP3,CELSR1,COL6A1,ESR1,FAT4,FBN2,FGF10,FIBIN,FREM2,ITGA8,MME,PCDH18,PXDN,SNAI2,SPP1,TF
DIO3	1.719	enzyme	Activated	2.63	7.4e-05	ALDH1A1,COL6A1,FXYD6,GPC3,HR,Nrgn,SEMA7A
ATN1	0.345	transcription regulator			1.66e-05	BCL6,Cd24a,CDH8,CNR1,GABRD,GRIK1,HPCAL1,IFI16,MARCKSL1,Nefm,PRKCD,PVALB,SOCS2,SOX11,SPP1,ZIC3
SLCO1C1	-0.04	transporter			0.000161	ALDH1A1,HR,Nrgn
POU4F2	-0.015	transcription regulator			0.000288	DLX1,DLX2,EBF3,NHLH1,PAX6,TH,WT1
TBX1	-0.104	transcription regulator			0.000388	FGF10,FLT4,LEF1,OTX1
HNRNPA2B1	0.101	other			0.000491	CADM1,CLDN1,DNER,ENTPD1,FHL1,NTS,P4HA1,PDE1A,PEG10,RIMKLB,ROR1,SNAI2,STK32B,UBASH3B
FOXG1	-0.177	transcription regulator			0.000796	BCL2L11,CCND2,DLX2,FST
EN1	-0.007	transcription regulator			0.000796	ALDH1A1,PAX6,SLC6A3,TH
MYOC	-0.061	other			0.000926	EBF3,EGR2,LHX8,MFAP2,PLXNC1,PTGER4,PXDN,RAB27B,SOX11,SPP1	142 (7)
TERT	0.258	enzyme			0.000966	BTBD11,DNER,DUSP6,FAM167A,IFI16,IL13RA1,LIPG,PAX6,PLTP,SERPINB2,SPP1,TOX2,UBASH3B
DNAJC3	-0.046	other			0.00108	CALB2,Nrgn,PEA15,SNCG
TAAR1		g-protein coupled receptor			0.0012	SLC6A3,TH
Pde3		group			0.0012	CRH,ENTPD1
CRHBP	0.431	other			0.0012	AVP,CRH
SLC8A1	1.257	transporter			0.0012	EDN1,SLC8A1
TOR1A	-0.163	enzyme			0.00186	CALB2,Nrgn,PEA15,SNCG
MAOA	0.183	enzyme			0.00204	AVP,HTR1A,OXT
3-beta,17-beta-androstanediol		chemical - endogenous mammalian			0.00297	AVP,ESR1,OXT	191 (7)
SBDS	-0.157	other			0.00341	COL14A1,CRYM,DPYD,IFI16,NTS,PCDH7,RGS4,SNAI2,SPP1
Trk Receptor		group			0.00351	DUSP6,EDN1
Prl3b1		growth factor			0.00351	CASP3,ESR1	115 (5)
OSR2		transcription regulator			0.00351	OSR1,TGFB3
OLIG1	-0.162	transcription regulator			0.00351	DLX1,DLX2
ZFHX3	-0.229	transcription regulator			0.00397	AVP,CREB3L1,GPR50,LHX6,MYH2,PROK2,PTGER3,SIM1,VAX1
CARTPT	3.796	other			0.00414	AVP,CARTPT,CRH
NRXN1	-0.082	transporter			0.00456	F11R,FBLN5,LHX5,ONECUT2,PCDH19
TAZ	-0.239	enzyme			0.00501	ADAMTS5,EDN1,ENPP2,ESM1,IFI16,RGS4,SEMA3C
MXD1	-0.381	transcription regulator			0.00555	BCL6,CCND2,EDN1
KIT	0.334	transmembrane receptor			0.00567	BCL2L11,CCND2,IL17RA,PTPN6,RAB27B,SNAI2,SOCS2,SOCS3,SPP1	162 (10)
ATOH1		transcription regulator			0.00635	CUX2,PCP4,RASD2,SALL1
MBD3	-0.057	enzyme			0.00645	CCND2,FZD4,FZD5,KREMEN1,PAX6,SFRP2,WNT7A,WNT8B
MSX2	-0.014	transcription regulator			0.00675	EGR2,LEF1,SPP1,TGFB3,WNT7A	83 (6)
DNM1	-0.035	enzyme			0.00687	GLP1R,SLC24A2
Nppb	-0.007	other			0.00687	ACE,TGFB3
PDCD6IP	0.025	other			0.00687	DRD3,ESR1
Prl3d1 (includes others)		other			0.00687	CASP3,ESR1	130 (6)
GNA15	0.028	enzyme			0.00694	AVPR1A,FBLN5,FHL1,GDA,NEXN,NOX4,RBP1,SLC29A1,TGFB3
I kappa b kinase		complex			0.00721	BRCA2,RAD51,RAD51C
NPY2R	1.661	g-protein coupled receptor			0.00721	CARTPT,GHRH,NPY2R
miR-9-5p (and other miRNAs w/seed CUUUGGU)		mature microrna			0.00721	FGF16,ONECUT2,SYTL4
VGLL3	1.158	other			0.00721	COL12A1,SNAI2,SPP1
Raf		group			0.00771	BCL2L11,DUSP6,EDN1,IFI16,MANSC1,SEMA3C,SLC16A6	113 (5)
FLT3	0.053	kinase			0.00857	BCL2L11,CCND2,NOX4,PTPN6,RAD51	137 (7)
NR2E1	0.196	ligand-dependent nuclear receptor			0.00874	DCX,PLCE1,TGFBR1,WNT7A
CMKLR1	0.043	g-protein coupled receptor			0.00913	CCND2,CD55,LIPE
miR-19b-3p (and other miRNAs w/seed GUGCAAA)		mature microrna			0.00913	BCL2L11,ERBB4,ESR1	138 (7)
RBP1	2.612	transporter			0.00913	ALDH1A1,RBP1,STRA6
ACVR1	-0.927	kinase			0.0107	CSRP2,Ifi27l2a/Ifi27l2b,LEF1,NOG,NTN1
PSAP	-0.358	enzyme			0.0112	BIRC3,ESR1
DRD3	2.603	g-protein coupled receptor			0.0112	SLC6A3,TH
WNK4	-1.234	kinase			0.0112	LHX8,WNK4
ELMO1	-0.038	other			0.0112	EDN1,NOX4
IL31RA	0.785	transmembrane receptor			0.0112	SOCS2,SOCS3
CCK	-0.599	other			0.0113	CARTPT,CNR1,NPY2R
LHX2	0.133	transcription regulator			0.0116	GPR50,PAX6,ROBO2,ROBO3
TAF4B	0.001	transcription regulator			0.0116	CCND2,FST,SPP1,TGFB3
Tcf7	-0.704	transcription regulator			0.0116	CD4,EOMES,JAM2,LEF1
CTSS	-0.959	peptidase			0.0133	BCL2L11,CASP3,ITGA5,PRKCD
miR-128-3p (and other miRNAs w/seed CACAGUG)		mature microrna			0.0138	DCX,RELN,TGFBR1
THRAP3	-0.037	transcription regulator			0.0138	CA3,Cd24a,PEG10
HOXC9		transcription regulator			0.0138	FGF10,GLI3,SPP1
SERTAD2	-0.292	transcription regulator			0.0138	ADRB3,LIPE,PHYH
Fus	-0.148	transcription regulator			0.0138	AHI1,KCNIP1,Nefm
CDK2AP1	-0.733	other			0.016	CCND2,FZD5,KREMEN1,SFRP2,WNT8B
SIN3A	-0.037	transcription regulator			0.0161	BCL6,CARTPT,CASP3,CCND2,ESR1,Nefm
Histone h3		group			0.0162	ADRA1A,ASCL2,BCL2L11,CCND2,CRH,DAB2IP,EOMES,ESR1,FGF17,GKAP1,Ifi27l2a/Ifi27l2b,LHX5,Meis1,NOG,PRLR,RAB27B,RELN,RGS4,RPRM,SLC16A6,SOCS3,SPP1,TGFBR1,WNT8B
alpha-ketoisocaproic acid		chemical - endogenous mammalian			0.0164	ATP2B1,SLC8A1
UBA1	-0.132	enzyme			0.0164	BIRC3,NOS1
CHD3	0.107	enzyme			0.0164	ADA,TRHR
PIWIL4	-0.692	other			0.0164	TGFB3,TGFBR1
DES	-0.245	other			0.0164	ACE,SPP1
DYNLL1	0.045	other			0.0164	BCL2L11,NOS1
TFF2		other			0.0164	CCND2,SLC9A2
ZYX	0.017	other			0.0164	ITGA5,VASP
CPXM1	-0.078	peptidase			0.0164	COL14A1,COL6A1
ARX	0.444	transcription regulator			0.0164	CALB2,LHX8
PITX3	-0.058	transcription regulator			0.0164	SLC6A3,TH
LHX6	1.168	transcription regulator			0.0164	LEF1,LHX6
STK3	0.191	kinase			0.0166	GPC3,SPP1,WWTR1
JAK		group			0.0171	PTGER2,PTGER4,SOCS2,SOCS3
ACSL5	-0.272	enzyme			0.0196	ADAMTS6,GFPT2,PEG10
Angiotensin II receptor type 1		group			0.0196	EDN1,GLP1R,TH
PLK1	-0.02	kinase			0.0196	CLSPN,ESR1,FBXO5
MYT1	-0.197	transcription regulator			0.0196	ARHGDIB,GLT8D2,PRKG2
LGR4	0.302	transmembrane receptor			0.0196	ESR1,LEF1,WNT7A
mir-150		microrna			0.0214	CCR6,CD4,FZD4,IKZF1
16,16-dimethylprostaglandin E2		chemical - endogenous mammalian			0.0224	PTGER2,PTGER4
RDH10	1.179	enzyme			0.0224	LEF1,SFRP2
Sfk		group			0.0224	CDCP1,PRLR
SNCB	0.143	other			0.0224	CASP3,TH
STRA6	3.075	other			0.0224	RBP1,SOCS3
TMPO	0.11	other			0.0224	COL11A1,COL12A1
PPP1CA	-0.627	phosphatase			0.0224	SPP1,WWTR1
DEAF1	-0.114	transcription regulator			0.0224	CASP3,HTR1A
LRP2	0.119	transporter			0.0224	CA3,CTSB
ARNT	0.066	transcription regulator			0.0227	CCND2,CDCP1,CLDN1,CYP2A6 (includes others),CYP2S1,EDN1,GAS1,SIM1,SOCS3
GCGR		g-protein coupled receptor			0.0229	CRH,HTR1A,SLC6A3
miR-218-5p (and other miRNAs w/seed UGUGCUU)		mature microrna			0.0229	CASP3,CTSB,ONECUT2
PTPN2	0.16	phosphatase			0.0229	CCL17,CIDEA,TMEM26
JARID2	0.095	transcription regulator			0.0229	ASCL2,CCND2,LHX5
LMNA	-0.003	other			0.0234	AIFM2,C2orf40,COL11A1,COL12A1,EDN1,FGD5,IFIH1,IRF8,Irgm1,PCDH7,SEMA7A,SOX13,SPP1,TEC,TH
ZBTB7B	-0.415	transcription regulator			0.0238	CCR6,CD4,EOMES,IL2RB
IFN type 1		group			0.0247	BCL6,CXCL13,IDO1,IFI16,IFIH1
JUND	-0.308	transcription regulator			0.0265	COL6A1,NOX4,NTS,SERPINB2,SPP1,TH
RARRES2	0.007	transmembrane receptor			0.0265	CCND2,CD55,LIPE
Hedgehog		group			0.0289	CCND2,GAS1,JAG1,MYCL,SPP1
TFIIA		complex			0.0292	CCND2,GTF2A1L
RAB1A		enzyme			0.0292	ADRA1A,PRKCD
SULF1	0.889	enzyme			0.0292	ADAMTS5,NOG
miR-140-5p (and other miRNAs w/seed AGUGGUU)		mature microrna			0.0292	ADAMTS5,EGR2
SAV1	0.019	other			0.0292	GPC3,SPP1
ADAM10	-0.21	peptidase			0.0296	HTR1F,ITGA5,NOS1,PAX6,PVALB,RGS4,TH
RAPGEF3	1.277	other			0.0304	BCL2L11,SOCS3,SPP1
FASLG	0.039	cytokine			0.032	CASP3,EGR2,STAT6,TGFB3
PTGS1	0.197	enzyme			0.032	GEM,PTGER2,PTGER3,PTGER4
1-oleoyl-lysophosphatidic acid		chemical - endogenous mammalian			0.0346	ENPP2
phytosphingosine		chemical - endogenous non-mammalian			0.0346	CLDN1
CREB-NFkB		complex			0.0346	SERPINB2
PDGF-RÎ² dimer		complex			0.0346	SNAI2
Prl7d1		cytokine			0.0346	PRLR
Ctf2	-0.007	cytokine			0.0346	SOCS3
RDH5	-0.273	enzyme			0.0346	RDH10
FBXO11	-0.047	enzyme			0.0346	BCL6
JPH2	-0.317	enzyme			0.0346	SLC8A1
ARFRP1	0.072	enzyme			0.0346	LIPE
Cyp2g1	-0.835	enzyme			0.0346	CYP2A6 (includes others)
CBLC	0.003	enzyme			0.0346	NOX4
SEPHS1	0.317	enzyme			0.0346	GPX3
PSMD6	-0.129	enzyme			0.0346	CCND2
HTR1A	1.189	g-protein coupled receptor			0.0346	NOS1
Pde1		group			0.0346	CRH
NUMB/NUMBL		group			0.0346	MSTN
DNAJ		group			0.0346	ENPP2
PIK3R6	-0.639	kinase			0.0346	PIK3CG
CDC42BPB	-0.037	kinase			0.0346	CTSB
PIK3R5	0.808	kinase			0.0346	PIK3CG
RORB	0.098	ligand-dependent nuclear receptor			0.0346	NRL
miR-495-3p (and other miRNAs w/seed AACAAAC)		mature microrna			0.0346	ONECUT1
miR-1827 (and other miRNAs w/seed GAGGCAG)		mature microrna			0.0346	MYCL
mir-506		microrna			0.0346	GFRA1
Becn2	0.012	other			0.0346	CNR1
UBAP1	0.19	other			0.0346	DEPTOR
SGSM1	0.672	other			0.0346	SLC6A3
OPHN1	0.049	other			0.0346	GRM1
VPS36	-0.019	other			0.0346	ESR1
CCDC22	-0.047	other			0.0346	BIRC3
PHF10	0.356	other			0.0346	CASP3
PRELID1	-0.066	other			0.0346	STAT6
CHMP4C	0.314	other			0.0346	DEPTOR
TNNC1	0.242	other			0.0346	SLC8A1
PHIP	-0.057	other			0.0346	CCND2
DKK2	-1.76	other			0.0346	SPP1
IFI6		other			0.0346	BCL2L11
Trp53-ps		other			0.0346	C9orf116
RBP7	0.224	other			0.0346	RBP1
DPF2	-0.255	other			0.0346	CXCL13
GUCA2B	-0.007	other			0.0346	SLC26A4
EPS15	-0.173	other			0.0346	CD4
PER1	-0.154	other			0.0346	AVP,BCL2L11,WNK4
TSHB	0.647	other			0.0346	SLC5A5
PRB1/PRB2		other			0.0346	SERPINB2
TRU-TCA1-1		other			0.0346	PVALB
SH3GL1	-0.075	other			0.0346	GRM1
KLHL3	0.158	other			0.0346	WNK4
IFITM3	-0.083	other			0.0346	SPP1
VCX/VCX3A		other			0.0346	CAMK1
GRASP	-0.27	other			0.0346	GRM1
AC0269041		other			0.0346	SNAI2
BRINP1	-0.873	peptidase			0.0346	ESR1
PSMC4	-0.151	peptidase			0.0346	CCND2
PSMA2	0.127	peptidase			0.0346	CCND2
ADAM19	-0.263	peptidase			0.0346	EGR2
PPP2CB	0.068	phosphatase			0.0346	CLSPN
TFAP2E	-0.428	transcription regulator			0.0346	ITGA10
NPAS1	0.394	transcription regulator			0.0346	RELN
SOX14	0.012	transcription regulator			0.0346	SOX1
CC2D1B	-0.081	transcription regulator			0.0346	HTR1A
GLIS3	0.2	transcription regulator			0.0346	BCL2L11,FGF18,PAX6
TBX18	0.278	transcription regulator			0.0346	SNAI2
CEP290	-0.114	transcription regulator			0.0346	GLI3
POU5F2	-0.075	transcription regulator			0.0346	CRH
OTP	0.117	transcription regulator			0.0346	CRH
GSX1	0.598	transcription regulator			0.0346	GHRH
SECISBP2	0.022	translation regulator			0.0346	GPX3
GPRASP1	0.264	transporter			0.0346	CNR1
NXF3	0.281	transporter			0.0346	TGFB3
VPS4B	0.156	transporter			0.0346	CASP3
desoxycorticosterone		chemical - endogenous mammalian			0.0367	NOX4,SPP1
Pki		group			0.0367	ACE,NTS
NEK7	0.566	kinase			0.0367	ACPP,EDN1
mir-194		microrna			0.0367	DACH1,SOCS2
DEK	-0.239	transcription regulator			0.0367	BIRC3,LEF1
SLC18A2	0.153	transporter			0.0367	SLC6A3,TH
PDYN	0.882	transporter			0.0367	GRM1,PLXND1
ZNF217	0.387	transcription regulator			0.0385	EOMES,IFI16,LYPD1,PAX6,SOCS2,STRA6
TCF		group			0.0386	ALDH1A1,CNN2,FGF18,IDO1,LEF1,MME,SEMA3C
RNF31	0.071	enzyme			0.0391	ACE,ESR1,TGFB3
HSP90AB1	-0.286	enzyme			0.0391	ESR1,SNAI2,WT1
LHCGR	0.98	g-protein coupled receptor			0.0416	DUSP6,ESR1,PRKG2,PRLR
FOXA3	-0.034	transcription regulator			0.0416	CIDEA,TF,TMEM26,TTR
PAX3	0.003	transcription regulator			0.0435	ARHGDIB,CNR1,DLX2,EGR2,FHL1,LIPE,PEA15,PTGER3,PTPN14,PXDN,SLA,TNNI1
WDR77	0.126	transcription regulator			0.0438	CNTN4,Igtp,SPAG1
allopregnanolone		chemical - endogenous mammalian			0.0449	AVP,CRH
DHX58	0.564	enzyme			0.0449	CD4,IFIH1
NMNAT1	-0.155	enzyme			0.0449	PEG10,SOCS2
TXK	-0.346	kinase			0.0449	EOMES,IL2RB
NAP1L1	0.194	other			0.0449	TTR,WNT7A
ANKRD17	0.052	other			0.0449	ACPP,SOCS3
GBX2	0.474	transcription regulator			0.0449	EGR2,ENPP2
HOXA1	0.04	transcription regulator			0.0449	EGR2,PRLR
PEA15	1.488	transporter			0.0449	EGR2,PEA15
MST1	-0.037	growth factor			0.0488	GPC3,IRF8,SPP1
NTF3	0.186	growth factor			0.0488	CCND2,PVALB,TH
GRHL2	-0.167	transcription regulator			0.0488	NRP2,RFX2,SEMA3C
TFAP2A	0.09	transcription regulator			0.0491	BIRC3,CHRNA7,ESR1,FREM2,GEM,NOS1,RAB27B
Sos		group			0.0493	ADAM12,CADM1,CAMK2D,CASZ1,ENAH,EPS8,ESM1,FBLIM1,LAMA3,NET1,RAPGEF3,RBP1
