## Supplementary Table 18 for "Translational profiling of mouse dopaminoceptive neurons reveals a role of PGE2 in dorsal striatum"

### Sheet: Prostaglandin-related genes
		D1 D2 difference in DS			D1 D2 difference in Nac			DS NAc difference in D1			DS NAc difference in D2
Name		baseMean	L2FC	Padj	baseMean	L2FC	Padj	baseMean	L2FC	Padj	baseMean	L2FC	Padj
Hpgd	15-hydroxyprostaglandin dehydrogenase	10.4808	-1.0697	0.00837859	17.9264	-1.17673	0.00108353	6.25698	-0.504324	0.243311	22.2526	-0.333186	0.556543
Pparg	Peroxisome proliferator-activated receptor γ (Pparg), a nuclear receptor binding PGE2	10.1862	0.620884	0.163231	8.52755	-0.12552	0.816971	11.2408	0.839214	0.0291272	7.46069	-0.160536	0.795138
Ppargc1a	Peroxisome proliferator-activated receptor γ (Pparg), a nuclear receptor binding PGE3	3661.34	-0.440819	0.0216026	3464.04	-0.875963	8.27529e-09	2616.96	0.555836	8.2775e-05	4664.58	0.133091	0.63958
Ppargc1b	Peroxisome proliferator-activated receptor γ (Pparg), a nuclear receptor binding PGE4	245.645	0.155404	0.437405	255.836	0.102179	0.66451	247.408	0.21237	0.168539	254.027	0.159764	0.597298
Ptgdr	Prostaglandin D2 Receptor	0.350245	-0.00908035		1.79643	0.204319	0.631255	1.15115	-0.485783	0.18902	0.807237	-0.0914538
Ptgdr2	Prostaglandin D2 Receptor 2	6.94079	-0.0808717	0.888619	9.96878	-0.34496	0.401643	7.10399	-0.0655322	0.91311	9.60251	-0.288223	0.592279
Ptgds	Prostaglandin-H2 D-isomerase (Ptgds, converts PGH2 into PGD2	127.534	-0.417724	0.235532	143.704	-0.762621	0.00924093	97.4046	0.239885	0.541499	176.761	-0.0757427	0.880815
Ptger1*	Prostaglandin E receptor 1, PGE2 receptor EP1	168.67	0.57813	0.0311524	209.748	0.597423	0.0153483	216.126	-0.0496038	0.868244	154.441	-0.0295016	0.955402
Ptger2	Prostaglandin E receptor 2, PGE2 receptor EP2	26.3759	-1.80131	6.59396e-09	4.92507	-0.598114	0.170563	5.36329	0.897868	0.031583	30.0509	1.96588	3.94589e-08
Ptger3	Prostaglandin E receptor 3, PGE2 receptor EP3	1.44565	0.81008	0.0327115	4.94744	0.275762	0.580187	3.90758	-0.50261	0.271597	1.96283	-0.668008	0.0926673
Ptger4	Prostaglandin E receptor 4, PGE2 receptor EP4	72.964	0.408952	0.0282786	82.237	-0.157987	0.403105	76.7266	0.352912	0.0108169	77.5829	-0.210864	0.424508
Ptges	Prostaglandin E synthase	0.644453	0.260334		0.462818	0.142623		0.989705	0.193909	0.644041	0.0802157	-0.0169655
Ptges2	Prostaglandin E synthase 2 Ptges2, converts PGH2 into PGE2	235.637	0.570042	0.0284122	282.913	0.856438	5.45253e-05	305.703	-0.0962816	0.762022	201.599	0.175706	0.631853
Ptges3	Prostaglandin E synthase 3	2175.82	-0.178546	0.250984	2563.06	-0.0536661	0.72013	2127.12	-0.0626017	0.695618	2601.71	0.0731021	0.740635
Ptgfrn	Prostaglandin F2 Receptor Inhibitor	341.8	-0.229493	0.28807	262.129	-0.0386963	0.886086	271.79	0.483146	0.0160138	347.619	0.686739	0.000387626
Ptgis	Prostaglandin I2 Synthase	14.9392	0.715546	0.0351609	12.9797	0.512155	0.155253	16.8432	0.501797	0.0884801	10.9865	0.242577	0.663571
Ptgr1	Prostaglandin Reductase 1	1.14461	0.363641	0.262986	0.404558	0.185609		1.42536	0.331147	0.423384	0.134523	0.0558594
Ptgr2	Prostaglandin Reductase 2	698.639	0.13294	0.486168	868.558	0.0197661	0.90994	752.904	-0.0121636	0.955023	798.94	-0.114186	0.597937
Ptgs1	Prostaglandin-Endoperoxide Synthase 1, Cox-1	54.432	1.37867	1.92398e-07	72.0589	1.03563	8.2544e-05	85.0552	0.00586767	0.986991	36.6453	-0.342682	0.441396
Ptgs2	Prostaglandin G/H synthase 2, Cox-2	36.3459	1.63454	2.62594e-09	38.3368	0.317363	0.40844	48.7771	0.617361	0.00420435	24.3301	-0.611722	0.184769
Sfrp1	Stem cell-derived paracrine factor 1, a modulator of Wnt signaling, regulated by PGE2	56.3589	1.15162	0.0026108	53.2483	0.21196	0.576048	70.0463	0.709678	0.0201354	38.2539	-0.403724	0.453115
Sfrp2	Stem cell-derived paracrine factor 2	4.11438	0.166021	0.767203	14.7169	0.163778	0.709636	9.17826	-1.09109	0.00199371	8.36096	-0.946051	0.0387587
Sfrp4	Stem cell-derived paracrine factor 4	1.71558	0.306907	0.438047	1.11144	0.0151142	0.975151	1.81533	0.403319	0.365854	1.04214	-0.000849379	0.9992
Sfrp5	Stem cell-derived paracrine factor 5	0.344929	0.0916153		0.259857	0.106872		0.548268	0.0368072		0.0402932	0.0264493
Genes directly linked to PGE2 metabolism or action
*Note that due to gene overlap with Pkn1 results for Ptger1 should be taken with caution
